# A confinable female-lethal population suppression system in the malaria vector, *Anopheles gambiae*

**DOI:** 10.1101/2022.08.30.505861

**Authors:** Andrea L. Smidler, James J. Pai, Reema A. Apte, Héctor M. Sánchez C., Rodrigo M. Corder, Eileen Jeffrey Gutiérrez, Neha Thakre, Igor Antoshechkin, John M. Marshall, Omar S. Akbari

## Abstract

Malaria is among the world’s deadliest diseases, predominantly affecting sub-Saharan Africa, and killing over half a million people annually. Controlling the principal vector, the mosquito *Anopheles gambiae*, as well as other anophelines, is among the most effective methods to control disease spread. Here we develop an innovative genetic population suppression system termed Ifegenia (<u>**I**</u>nherited <u>**F**</u>emale <u>**E**</u>limination by <u>**G**</u>enetically <u>**E**</u>ncoded <u>**N**</u>ucleases to <u>**I**</u>nterrupt Alleles) in this deadly vector. In this bicomponent CRISPR-based approach, we disrupt a female-essential gene, *femaleless* (*fle*), demonstrating complete genetic sexing via heritable daughter gynecide. Moreover, we show that Ifegenia males remain reproductively viable, and can load both *fle* mutations and CRISPR machinery to induce *fle* mutations in subsequent generations, resulting in sustained population suppression. Through modeling, we demonstrate that iterative releases of non-biting Ifegenia males can act as an effective, confinable, controllable, and safe population suppression and elimination system.
