## Supplementary material for "A confinable female-lethal population suppression system in the malaria vector, *Anopheles gambiae*": TABLE S1

### Sheet: Sheet1
Table S1. Sex-genotype ratios of the F1 generation (offspring of preliminary F0 gFLE-positive males x Cas9-positive crosses [mixed homozygotes and heterozygotes]) show complete gFLE/Cas9 female elimination.
One 'replicate' is a single brood of 'siblings' that pupated together over the course of a week. These replicates are grouped by blue/white rows.
Interestingly, slightly fewer females than males were present among +/+ and Cas9/+ control siblings in all families, suggesting possible low levels of embryo mutagenesis enabled by paternal deposition of gRNAs (Figure 1D).
gFLE(G)
Date Collected	+/+ male	+/+ female	+/Cas9 male	+/Cas9 female	+/gFLE male	+/gFLE female	gFLE/Cas9 male	gFLE/Cas9 female	Total
2022-01-24	0	0	40	37	0	0	2	0	79
2022-01-25	0	0	31	16	0	0	11	0	58
2022-01-26	0	0	93	97	0	0	64	0	254
2022-01-27	0	0	58	79	0	0	64	0	201
2022-01-28	0	0	51	53	0	0	116	0	220
2022-02-08	0	0	10	1	0	0	2	0	13
2022-02-09	0	0	2	5	0	0	7	0	14
2022-02-10	0	0	2	4	0	0	20	0	26
2022-02-11	0	0	0	1	0	0	6	0	7
Total	0	0	287	293	0	0	292	0	872
% Population	0	0	0.329128	0.336009	0	0	0.334862	0	1
% Population	0		0.665138		0		0.334862		1
gFLE (I)
Date Collected	+/+ male	+/+ female	+/Cas9 male	+/Cas9 female	+/gFLE male	+/gFLE female	gFLE/Cas9 male	gFLE/Cas9 female	Total
2022-01-24	0	0	123	77	0	0	45	0	245
2022-01-25	0	0	3	6	0	0	0	0	9
2022-01-26	0	0	15	19	0	0	26	0	60
2022-01-27	0	0	28	41	0	0	53	0	122
2022-01-28	0	0	8	18	0	0	38	0	64
2022-02-08	0	0	7	10	0	0	10	0	27
2022-02-09	0	0	0	1	0	0	3	0	4
2022-02-10	0	0	2	2	0	0	2	0	6
2022-02-11	0	0	1	2	0	0	2	0	5
Total	0	0	187	176	0	0	179	0	542
% Population	0	0	0.345018	0.324723	0	0	0.330258	0	1
% Population	0		0.669742		0		0.330258		1
gFLE(J)
Date Collected	+/+ male	+/+ female	+/Cas9 male	+/Cas9 female	+/gFLE male	+/gFLE female	gFLE/Cas9 male	gFLE/Cas9 female	Total
2022-01-24	27	27	45	50	16	0	54	0	219
2022-01-25	0	0	0	1	0	0	0	0	1
2022-01-26	6	2	9	11	8	0	25	0	61
2022-01-27	12	14	14	10	19	0	33	0	102
2022-01-28	0	4	6	5	0	0	14	0	29
2022-02-08	10	15	6	5	22	0	38	0	96
2022-02-09	0	0	3	7	0	0	0	0	10
2022-02-10	0	3	0	1	4	0	3	0	11
2022-02-11	0	0	0	0	0	0	0	0	0
Total	55	65	83	90	69	0	167	0	529
% Population	0.10397	0.122873	0.1569	0.170132	0.130435	0	0.31569	0	1
% Population	0.226843		0.327032		0.130435		0.31569		1
