## Supplementary material for "A confinable female-lethal population suppression system in the malaria vector, *Anopheles gambiae*": TABLE S2

### Sheet: Sheet1
Table S2. F1 (offspring of +/gFLE males X +/Cas9 females) sex-genotype counts show complete gFLE/Cas9 female elimination, and suggest that females are killed rather than androgenized.
One 'replicate' is a single brood of 'siblings' that pupated together over the course of a week. These replicates are grouped by blue/white rows.
gFLE(G)
Pupation Date	+/+ male	+/+ female	+/Cas9 male	+/Cas9 female	+/gFLE male	+/gFLE female	gFLE/Cas9 male	gFLE/Cas9 female	Total	Notes
2022-02-21	77	55	87	54	30	0	24	0	327
2022-02-22	78	50	68	70	98	0	86	0	450
2022-02-23	18	23	29	27	48	0	61	0	206
2022-02-24	1	2	3	4	11	0	15	0	36
2022-02-25	1	2	1	2	0	0	2	0	8
2022-02-28	0	0	2	0	0	0	0	0	2
2022-03-01	28	5	32	12	3	0	1	0	81
2022-03-02	124	96	116	84	30	0	34	0	484
2022-03-03	64	104	54	83	68	0	76	0	449
2022-03-04	2	6	3	5	10	0	17	0	43
2022-03-07	0	0	0	0	0	0	0	0	0
2022-03-08	5	2	9	6	0	0	2	0	24
2022-03-09	32	29	40	39	19	0	17	0	176
2022-03-10	41	47	35	34	34	0	27	0	218
2022-03-11	6	18	7	13	19	0	15	0	78
Total	477	439	486	433	370	0	377	0	2582
% Population	0.184741	0.170023	0.188226	0.167699	0.1433	0	0.146011	0	1
% Population	0.354764		0.355926		0.1433		0.146011		1
gFLE(I)
Pupation Date	+/+ male	+/+ female	+/Cas9 male	+/Cas9 female	+/gFLE male	+/gFLE female	gFLE/Cas9 male	gFLE/Cas9 female	Total	Notes
2022-02-21	44	12	44	12	7	0	8	0	127
2022-02-22	49	44	49	57	26	1	37	0	263
2022-02-23	135	98	111	108	120	6	81	0	659	4 No eyes
2022-02-24	30	62	43	54	72	5	51	0	317	2 No eyes
2022-02-25	2	3	1	2	5	1	12	0	26
2022-02-28	1	1	0	0	0	0	0	0	2
2022-03-01	9	7	10	4	1	0	1	0	32
2022-03-02	101	69	146	79	21	0	19	0	435
2022-03-03	101	143	177	169	64	2	68	0	724
2022-03-04	29	32	46	43	40	1	50	0	241
2022-03-07	2	0	0	0	0	0	0	0	2
2022-03-08	11	8	10	12	4	0	10	0	55
2022-03-09	7	5	10	10	10	0	9	0	51
2022-03-10	12	8	15	9	6	0	8	0	58
2022-03-11	2	1	6	2	1	0	5	0	17
Total	535	493	668	561	377	16	359	0	3009
% Population	0.1778	0.163842	0.222001	0.186441	0.125291	0.00531738	0.119309	0	1
% Population	0.341642		0.408441		0.130608		0.119309		1
gFLE(J)/+
Pupation Date	+/+ male	+/+ female	+/Cas9 male	+/Cas9 female	+/gFLE male	+/gFLE female	gFLE/Cas9 male	gFLE/Cas9 female	Total	Notes
2022-03-27	10	5	10	3	0	0	0	0	28
2022-03-28	92	60	84	76	16	0	7	0	335
2022-03-29	48	43	56	60	15	0	18	0	240
2022-03-30	74	78	73	92	44	0	53	0	414
2022-03-31	24	28	25	32	64	0	76	0	249
2022-04-01	15	19	14	8	63	0	60	0	179
2022-04-02	3	4	0	0	22	0	20	0	49
2022-04-11	49	39	35	40	5	2	3	0	173
2022-04-12	106	116	105	73	78	6	60	0	544
2022-04-13	21	11	26	9	24	1	21	0	113
2022-04-14	37	33	31	35	77	2	77	0	292
2022-04-15	0	2	0	0	9	0	9	0	20
Total	479	438	459	428	417	11	404	0	2636
% Population	0.181715	0.166161	0.174127	0.162367	0.158194	0.00417299	0.153263	0	1
% Population	0.347876		0.336495		0.162367		0.153263		1
