## Supplementary material for "A confinable female-lethal population suppression system in the malaria vector, *Anopheles gambiae*": TABLE S3

### Sheet: Sheet1
Table S3: RNAseq Mapping Stats for all 12 samples.
ID	Name	name	uniquely_mapped	mapped_to_multiple_loci	mapped_to_too_many_loci	unmapped_too_many_mismatches	unmapped_too_short	unmapped_other	mapped_total
24714_STAR	Vasa-Cas9 Replicate 1	VCF2 1	93.12	3.69	0.31	0	2.87	0	97.12
24715_STAR	Vasa-Cas9 Replicate 2	VCF2 2	93.17	3.53	0.34	0	2.96	0	97.04
24716_STAR	Vasa-Cas9 Replicate 3	VCF2 3	93.65	3.59	0.32	0	2.44	0	97.56
24717_STAR	WT Replicate 1	WT 1	93.12	3.79	0.38	0	2.7	0	97.29
24718_STAR	WT Replicate 2	WT 2	93.38	3.58	0.31	0	2.72	0.01	97.27
24719_STAR	WT Replicate 3	WT 3	93.46	3.56	0.28	0	2.7	0	97.3
24720_STAR	gRNA (family G) Replicate 1	G 1	93.01	3.73	0.4	0	2.86	0	97.14
24721_STAR	gRNA (family G) Replicate 2	G 2	92.92	3.7	0.39	0	2.99	0.01	97.01
24722_STAR	gRNA (family G) Replicate 3	G 3	93.58	3.73	0.4	0	2.29	0.01	97.71
24723_STAR	Vasa-Cas9 / gRNA (family G) - transhet - Replicate 1	G/C 1	93.78	3.63	0.34	0	2.25	0.01	97.75
24724_STAR	Vasa-Cas9 / gRNA (family G) - transhet - Replicate 2	G/C 2	93.82	3.68	0.31	0	2.19	0	97.81
24725_STAR	Vasa-Cas9 / gRNA (family G) - transhet - Replicate 3	G/C 3	93.62	3.7	0.42	0	2.25	0	97.74
