## Supplementary material for "A confinable female-lethal population suppression system in the malaria vector, *Anopheles gambiae*": TABLE S11

GO.ID	Term	Annotated	Significant	Expected	weight01KS
1	GO:0006412	translation	332	53	41.2	2.7e-20
2	GO:0006418	tRNA aminoacylation for protein translat...	39	14	4.84	3.3e-10
3	GO:0006457	protein folding	84	29	10.42	8.4e-10
4	GO:0055114	oxidation-reduction process	513	143	63.66	8.8e-10
5	GO:0045454	cell redox homeostasis	32	9	3.97	1.2e-08
6	GO:0006888	ER to Golgi vesicle-mediated transport	60	15	7.45	4.5e-07
7	GO:0032543	mitochondrial translation	37	11	4.59	1.1e-06
8	GO:0002181	cytoplasmic translation	59	4	7.32	2.6e-06
9	GO:0010499	proteasomal ubiquitin-independent protei...	16	4	1.99	2.8e-06
10	GO:0006120	mitochondrial electron transport, NADH t...	16	11	1.99	3.9e-06
11	GO:0022900	electron transport chain	75	31	9.31	5.8e-06
12	GO:0009060	aerobic respiration	34	16	4.22	2.4e-05
13	GO:0043161	proteasome-mediated ubiquitin-dependent ...	140	17	17.37	7.5e-05
14	GO:0006123	mitochondrial electron transport, cytoch...	11	6	1.36	8.9e-05
15	GO:0034551	mitochondrial respiratory chain complex ...	10	1	1.24	0.00013
16	GO:0006099	tricarboxylic acid cycle	23	8	2.85	0.00017
17	GO:0042073	intraciliary transport	21	7	2.61	0.00031
18	GO:1905515	non-motile cilium assembly	13	2	1.61	0.00036
19	GO:0033617	mitochondrial respiratory chain complex ...	11	1	1.36	0.00042
20	GO:0006048	UDP-N-acetylglucosamine biosynthetic pro...	5	5	0.62	0.00043
21	GO:0000028	ribosomal small subunit assembly	15	2	1.86	0.00047
22	GO:0006891	intra-Golgi vesicle-mediated transport	19	3	2.36	0.00049
23	GO:0034599	cellular response to oxidative stress	14	3	1.74	0.00052
24	GO:0070125	mitochondrial translational elongation	5	4	0.62	0.00057
25	GO:0030433	ubiquitin-dependent ERAD pathway	29	9	3.6	0.00068
26	GO:0006614	SRP-dependent cotranslational protein ta...	13	6	1.61	0.00069
27	GO:0019991	septate junction assembly	6	2	0.74	0.00073
28	GO:0006635	fatty acid beta-oxidation	22	7	2.73	0.00079
29	GO:0016485	protein processing	41	12	5.09	0.00081
30	GO:0015986	ATP synthesis coupled proton transport	22	9	2.73	0.00129
31	GO:0006744	ubiquinone biosynthetic process	15	5	1.86	0.00135
32	GO:0006636	unsaturated fatty acid biosynthetic proc...	10	6	1.24	0.00161
33	GO:0042776	mitochondrial ATP synthesis coupled prot...	8	3	0.99	0.00171
34	GO:0061077	chaperone-mediated protein folding	19	7	2.36	0.00179
35	GO:0044267	cellular protein metabolic process	1497	159	185.76	0.00188
36	GO:0001732	formation of cytoplasmic translation ini...	15	2	1.86	0.00188
37	GO:0009058	biosynthetic process	1865	201	231.42	0.00189
38	GO:0006030	chitin metabolic process	48	19	5.96	0.00192
39	GO:1902600	hydrogen ion transmembrane transport	91	27	11.29	0.00218
40	GO:0042773	ATP synthesis coupled electron transport	43	24	5.34	0.00262
41	GO:0006122	mitochondrial electron transport, ubiqui...	9	3	1.12	0.00274
42	GO:0045048	protein insertion into ER membrane	5	2	0.62	0.00294
43	GO:0018279	protein N-linked glycosylation via aspar...	6	4	0.74	0.00297
44	GO:0007005	mitochondrion organization	148	22	18.36	0.00300
45	GO:0006693	prostaglandin metabolic process	6	3	0.74	0.00362
46	GO:0050821	protein stabilization	9	3	1.12	0.00385
47	GO:0006085	acetyl-CoA biosynthetic process	8	4	0.99	0.00412
48	GO:0009083	branched-chain amino acid catabolic proc...	9	5	1.12	0.00418
49	GO:0006360	transcription from RNA polymerase I prom...	17	1	2.11	0.00436
50	GO:0006465	signal peptide processing	9	3	1.12	0.00457
51	GO:0048280	vesicle fusion with Golgi apparatus	5	1	0.62	0.00465
52	GO:0015031	protein transport	417	48	51.74	0.00499
53	GO:0032981	mitochondrial respiratory chain complex ...	15	6	1.86	0.00515
54	GO:0016255	attachment of GPI anchor to protein	5	1	0.62	0.00529
55	GO:0034394	protein localization to cell surface	5	3	0.62	0.00529
56	GO:0030148	sphingolipid biosynthetic process	31	10	3.85	0.00534
57	GO:0006517	protein deglycosylation	10	6	1.24	0.00561
58	GO:0097502	mannosylation	13	4	1.61	0.00606
59	GO:0006890	retrograde vesicle-mediated transport, G...	20	4	2.48	0.00611
60	GO:0006629	lipid metabolic process	362	68	44.92	0.00616
61	GO:0000963	mitochondrial RNA processing	6	1	0.74	0.00633
62	GO:0042761	very long-chain fatty acid biosynthetic ...	16	8	1.99	0.00646
63	GO:0008593	regulation of Notch signaling pathway	8	2	0.99	0.00646
64	GO:0120032	regulation of plasma membrane bounded ce...	8	2	0.99	0.00661
65	GO:0030150	protein import into mitochondrial matrix	15	1	1.86	0.00677
66	GO:0005975	carbohydrate metabolic process	201	41	24.94	0.00719
67	GO:0042775	mitochondrial ATP synthesis coupled elec...	39	21	4.84	0.00730
68	GO:0000302	response to reactive oxygen species	19	6	2.36	0.00800
69	GO:0044248	cellular catabolic process	612	77	75.94	0.00805
70	GO:0006886	intracellular protein transport	325	37	40.33	0.00814
71	GO:0042255	ribosome assembly	47	7	5.83	0.00942
72	GO:0090481	pyrimidine nucleotide-sugar transmembran...	6	3	0.74	0.01024
73	GO:0065002	intracellular protein transmembrane tran...	39	6	4.84	0.01039
74	GO:0045047	protein targeting to ER	21	8	2.61	0.01040
75	GO:0006620	posttranslational protein targeting to e...	6	2	0.74	0.01063
76	GO:0006086	acetyl-CoA biosynthetic process from pyr...	5	1	0.62	0.01089
77	GO:1901606	alpha-amino acid catabolic process	47	12	5.83	0.01121
78	GO:0006081	cellular aldehyde metabolic process	21	4	2.61	0.01205
79	GO:0016226	iron-sulfur cluster assembly	18	4	2.23	0.01221
80	GO:0000027	ribosomal large subunit assembly	23	2	2.85	0.01301
81	GO:1901570	fatty acid derivative biosynthetic proce...	13	3	1.61	0.01335
82	GO:0006826	iron ion transport	9	3	1.12	0.01335
83	GO:0030968	endoplasmic reticulum unfolded protein r...	15	4	1.86	0.01341
84	GO:0006506	GPI anchor biosynthetic process	28	2	3.47	0.01412
85	GO:0042026	protein refolding	15	4	1.86	0.01426
86	GO:0006627	protein processing involved in protein t...	8	2	0.99	0.01454
87	GO:0032222	regulation of synaptic transmission, cho...	9	1	1.12	0.01530
88	GO:1903818	positive regulation of voltage-gated pot...	9	1	1.12	0.01530
89	GO:0030431	sleep	9	1	1.12	0.01530
90	GO:0006487	protein N-linked glycosylation	28	9	3.47	0.01641
91	GO:0034314	Arp2/3 complex-mediated actin nucleation	12	1	1.49	0.01642
92	GO:0006596	polyamine biosynthetic process	6	4	0.74	0.01655
93	GO:0046395	carboxylic acid catabolic process	84	24	10.42	0.01668
94	GO:0006729	tetrahydrobiopterin biosynthetic process	5	2	0.62	0.01669
95	GO:0019367	fatty acid elongation, saturated fatty a...	13	6	1.61	0.01775
96	GO:0034625	fatty acid elongation, monounsaturated f...	13	6	1.61	0.01775
97	GO:0034626	fatty acid elongation, polyunsaturated f...	13	6	1.61	0.01775
98	GO:1901575	organic substance catabolic process	626	91	77.68	0.01801
99	GO:0044743	protein transmembrane import into intrac...	33	3	4.09	0.01815
100	GO:0006400	tRNA modification	64	3	7.94	0.01848
101	GO:0098869	cellular oxidant detoxification	27	5	3.35	0.01919
102	GO:0034605	cellular response to heat	5	3	0.62	0.01978
103	GO:0006508	proteolysis	623	98	77.31	0.02003
104	GO:0006032	chitin catabolic process	15	6	1.86	0.02023
105	GO:0006782	protoporphyrinogen IX biosynthetic proce...	7	1	0.87	0.02051
106	GO:0015696	ammonium transport	7	4	0.87	0.02096
107	GO:0030322	stabilization of membrane potential	8	2	0.99	0.02115
108	GO:0019941	modification-dependent protein catabolic...	219	19	27.17	0.02318
109	GO:0006749	glutathione metabolic process	35	11	4.34	0.02326
110	GO:0007006	mitochondrial membrane organization	21	4	2.61	0.02329
111	GO:0044092	negative regulation of molecular functio...	71	10	8.81	0.02737
112	GO:0033619	membrane protein proteolysis	6	2	0.74	0.02758
113	GO:0009117	nucleotide metabolic process	189	47	23.45	0.02777
114	GO:0001505	regulation of neurotransmitter levels	27	3	3.35	0.02790
115	GO:0098657	import into cell	97	7	12.04	0.02798
116	GO:0032511	late endosome to vacuole transport via m...	11	1	1.36	0.02807
117	GO:0006783	heme biosynthetic process	13	3	1.61	0.02931
118	GO:0007034	vacuolar transport	46	3	5.71	0.03038
119	GO:0032781	positive regulation of ATPase activity	12	3	1.49	0.03407
120	GO:0070189	kynurenine metabolic process	5	2	0.62	0.03468
121	GO:0030641	regulation of cellular pH	16	3	1.99	0.03475
122	GO:0034446	substrate adhesion-dependent cell spread...	6	1	0.74	0.03483
123	GO:0036065	fucosylation	7	2	0.87	0.03494
124	GO:0080135	regulation of cellular response to stres...	31	2	3.85	0.03945
125	GO:0030497	fatty acid elongation	15	8	1.86	0.03992
126	GO:0000281	mitotic cytokinesis	15	4	1.86	0.04117
127	GO:0018198	peptidyl-cysteine modification	13	2	1.61	0.04158
128	GO:0072666	establishment of protein localization to...	19	0	2.36	0.04188
129	GO:0006887	exocytosis	41	1	5.09	0.04321
130	GO:0046033	AMP metabolic process	13	4	1.61	0.04336
131	GO:0046113	nucleobase catabolic process	5	3	0.62	0.04363
132	GO:0008203	cholesterol metabolic process	8	1	0.99	0.04409
133	GO:0071375	cellular response to peptide hormone sti...	10	3	1.24	0.04494
134	GO:0046148	pigment biosynthetic process	22	7	2.73	0.04603
135	GO:0034620	cellular response to unfolded protein	21	6	2.61	0.04636
136	GO:0071712	ER-associated misfolded protein cataboli...	6	2	0.74	0.04658
137	GO:0006493	protein O-linked glycosylation	18	5	2.23	0.04699
138	GO:0006084	acetyl-CoA metabolic process	15	5	1.86	0.04788
139	GO:0051131	chaperone-mediated protein complex assem...	5	2	0.62	0.04843
140	GO:0030203	glycosaminoglycan metabolic process	17	3	2.11	0.04845
141	GO:0048511	rhythmic process	30	1	3.72	0.04883
142	GO:0016093	polyprenol metabolic process	5	1	0.62	0.04931
143	GO:0006518	peptide metabolic process	404	73	50.13	0.05084
144	GO:0030522	intracellular receptor signaling pathway	8	2	0.99	0.05103
145	GO:0055072	iron ion homeostasis	14	4	1.74	0.05113
146	GO:0045039	protein import into mitochondrial inner ...	5	0	0.62	0.05263
147	GO:0061512	protein localization to cilium	6	1	0.74	0.05276
148	GO:0060632	regulation of microtubule-based movement	5	1	0.62	0.05622
149	GO:0032527	protein exit from endoplasmic reticulum	5	2	0.62	0.05667
150	GO:0043648	dicarboxylic acid metabolic process	25	8	3.1	0.05701
151	GO:0006591	ornithine metabolic process	5	2	0.62	0.05703
152	GO:0072655	establishment of protein localization to...	38	5	4.72	0.05864
153	GO:0051205	protein insertion into membrane	9	3	1.12	0.05933
154	GO:0061668	mitochondrial ribosome assembly	5	2	0.62	0.06011
155	GO:0022904	respiratory electron transport chain	50	25	6.2	0.06015
156	GO:0090114	COPII-coated vesicle budding	7	3	0.87	0.06239
157	GO:0044282	small molecule catabolic process	121	30	15.01	0.06322
158	GO:0008299	isoprenoid biosynthetic process	17	5	2.11	0.06436
159	GO:0016050	vesicle organization	58	8	7.2	0.06448
160	GO:1990748	cellular detoxification	29	6	3.6	0.06594
161	GO:0009113	purine nucleobase biosynthetic process	6	3	0.74	0.06704
162	GO:0006189	'de novo' IMP biosynthetic process	6	3	0.74	0.06704
163	GO:0046474	glycerophospholipid biosynthetic process	53	4	6.58	0.06746
164	GO:0009225	nucleotide-sugar metabolic process	16	8	1.99	0.06750
165	GO:0022603	regulation of anatomical structure morph...	26	1	3.23	0.06773
166	GO:0006012	galactose metabolic process	11	3	1.36	0.06803
167	GO:0048870	cell motility	56	8	6.95	0.06814
168	GO:0005978	glycogen biosynthetic process	10	0	1.24	0.06971
169	GO:0043473	pigmentation	5	2	0.62	0.07004
170	GO:0007041	lysosomal transport	12	1	1.49	0.07025
171	GO:0016192	vesicle-mediated transport	311	30	38.59	0.07133
172	GO:0006820	anion transport	155	18	19.23	0.07344
173	GO:0006167	AMP biosynthetic process	6	2	0.74	0.07497
174	GO:0070071	proton-transporting two-sector ATPase co...	9	0	1.12	0.07575
175	GO:0006488	dolichol-linked oligosaccharide biosynth...	9	2	1.12	0.07636
176	GO:0032418	lysosome localization	5	0	0.62	0.07640
177	GO:0030162	regulation of proteolysis	73	11	9.06	0.07781
178	GO:0099504	synaptic vesicle cycle	23	3	2.85	0.07800
179	GO:0035336	long-chain fatty-acyl-CoA metabolic proc...	15	4	1.86	0.07842
180	GO:0007416	synapse assembly	8	1	0.99	0.07951
181	GO:0006013	mannose metabolic process	6	3	0.74	0.08089
182	GO:0019722	calcium-mediated signaling	11	5	1.36	0.08148
183	GO:0009408	response to heat	8	5	0.99	0.08150
184	GO:0034475	U4 snRNA 3'-end processing	7	1	0.87	0.08162
185	GO:0006354	DNA-templated transcription, elongation	31	1	3.85	0.08374
186	GO:0006414	translational elongation	33	7	4.09	0.08452
187	GO:0006664	glycolipid metabolic process	35	4	4.34	0.08575
188	GO:0006559	L-phenylalanine catabolic process	6	3	0.74	0.08732
189	GO:1902653	secondary alcohol biosynthetic process	6	1	0.74	0.08781
190	GO:0031365	N-terminal protein amino acid modificati...	11	2	1.36	0.08814
191	GO:0006996	organelle organization	1000	94	124.09	0.08834
192	GO:0051050	positive regulation of transport	18	4	2.23	0.08851
193	GO:0120036	plasma membrane bounded cell projection ...	175	24	21.72	0.08858
194	GO:0051961	negative regulation of nervous system de...	7	0	0.87	0.09190
195	GO:0045899	positive regulation of RNA polymerase II...	5	1	0.62	0.09293
196	GO:0003341	cilium movement	18	5	2.23	0.09388
197	GO:0044273	sulfur compound catabolic process	8	1	0.99	0.09432
198	GO:0019438	aromatic compound biosynthetic process	1031	65	127.93	0.09449
199	GO:0006206	pyrimidine nucleobase metabolic process	8	2	0.99	0.09510
200	GO:0043039	tRNA aminoacylation	43	15	5.34	0.09584
201	GO:0050790	regulation of catalytic activity	288	24	35.74	0.09818
202	GO:0043401	steroid hormone mediated signaling pathw...	15	3	1.86	0.09938
203	GO:0006684	sphingomyelin metabolic process	5	3	0.62	0.10046
204	GO:0031167	rRNA methylation	16	3	1.99	0.10248
205	GO:0008654	phospholipid biosynthetic process	65	6	8.07	0.10376
206	GO:0010951	negative regulation of endopeptidase act...	37	9	4.59	0.10497
207	GO:0060271	cilium assembly	74	15	9.18	0.10519
208	GO:0009074	aromatic amino acid family catabolic pro...	10	4	1.24	0.10558
209	GO:0019953	sexual reproduction	36	5	4.47	0.10631
210	GO:0006625	protein targeting to peroxisome	11	1	1.36	0.10945
211	GO:0090066	regulation of anatomical structure size	55	6	6.82	0.10994
212	GO:0016051	carbohydrate biosynthetic process	37	3	4.59	0.11070
213	GO:0015850	organic hydroxy compound transport	14	3	1.74	0.11170
214	GO:0015844	monoamine transport	5	2	0.62	0.11170
215	GO:1903530	regulation of secretion by cell	18	2	2.23	0.11188
216	GO:0070475	rRNA base methylation	6	1	0.74	0.11193
217	GO:0016126	sterol biosynthetic process	13	4	1.61	0.11285
218	GO:0061061	muscle structure development	14	4	1.74	0.11377
219	GO:0051094	positive regulation of developmental pro...	19	0	2.36	0.11380
220	GO:0007035	vacuolar acidification	7	1	0.87	0.11576
221	GO:0007076	mitotic chromosome condensation	9	0	1.12	0.11686
222	GO:0035721	intraciliary retrograde transport	7	1	0.87	0.11745
223	GO:0030010	establishment of cell polarity	13	1	1.61	0.11860
224	GO:0006865	amino acid transport	30	6	3.72	0.11935
225	GO:0001522	pseudouridine synthesis	14	1	1.74	0.11998
226	GO:0042407	cristae formation	6	3	0.74	0.12021
227	GO:0042364	water-soluble vitamin biosynthetic proce...	5	1	0.62	0.12021
228	GO:0072529	pyrimidine-containing compound catabolic...	7	3	0.87	0.12125
229	GO:0000278	mitotic cell cycle	183	14	22.71	0.12225
230	GO:0001682	tRNA 5'-leader removal	7	1	0.87	0.12312
231	GO:1903008	organelle disassembly	25	0	3.1	0.12359
232	GO:0000902	cell morphogenesis	93	8	11.54	0.12422
233	GO:0032988	ribonucleoprotein complex disassembly	6	0	0.74	0.12573
234	GO:0032989	cellular component morphogenesis	97	10	12.04	0.12608
235	GO:0009653	anatomical structure morphogenesis	231	18	28.66	0.12621
236	GO:1901800	positive regulation of proteasomal prote...	14	2	1.74	0.12632
237	GO:0009154	purine ribonucleotide catabolic process	10	2	1.24	0.12887
238	GO:0006567	threonine catabolic process	5	0	0.62	0.12903
239	GO:1900542	regulation of purine nucleotide metaboli...	7	1	0.87	0.12959
240	GO:0006094	gluconeogenesis	7	0	0.87	0.12964
241	GO:0070887	cellular response to chemical stimulus	162	27	20.1	0.13032
242	GO:0009169	purine ribonucleoside monophosphate cata...	5	2	0.62	0.13096
243	GO:0034982	mitochondrial protein processing	12	2	1.49	0.13098
244	GO:0042327	positive regulation of phosphorylation	74	2	9.18	0.13106
245	GO:0008610	lipid biosynthetic process	156	35	19.36	0.13220
246	GO:0072329	monocarboxylic acid catabolic process	33	10	4.09	0.13239
247	GO:0070131	positive regulation of mitochondrial tra...	5	1	0.62	0.13273
248	GO:1901617	organic hydroxy compound biosynthetic pr...	47	11	5.83	0.13645
249	GO:0008037	cell recognition	7	1	0.87	0.13667
250	GO:0072525	pyridine-containing compound biosyntheti...	11	0	1.36	0.13753
251	GO:0000226	microtubule cytoskeleton organization	135	17	16.75	0.13802
252	GO:0044085	cellular component biogenesis	739	69	91.7	0.13900
253	GO:0016358	dendrite development	8	2	0.99	0.14006
254	GO:0051085	chaperone mediated protein folding requi...	13	2	1.61	0.14070
255	GO:0030201	heparan sulfate proteoglycan metabolic p...	11	1	1.36	0.14221
256	GO:0043248	proteasome assembly	13	2	1.61	0.14251
257	GO:0044265	cellular macromolecule catabolic process	340	29	42.19	0.14258
258	GO:0006694	steroid biosynthetic process	14	5	1.74	0.14340
259	GO:1904064	positive regulation of cation transmembr...	11	2	1.36	0.14432
260	GO:0006751	glutathione catabolic process	5	0	0.62	0.14525
261	GO:0002098	tRNA wobble uridine modification	18	0	2.23	0.14529
262	GO:0015908	fatty acid transport	13	1	1.61	0.14552
263	GO:0022604	regulation of cell morphogenesis	23	1	2.85	0.14579
264	GO:0043414	macromolecule methylation	119	6	14.77	0.14630
265	GO:0018393	internal peptidyl-lysine acetylation	47	1	5.83	0.14652
266	GO:0000467	exonucleolytic trimming to generate matu...	6	1	0.74	0.14772
267	GO:0071035	nuclear polyadenylation-dependent rRNA c...	6	1	0.74	0.14772
268	GO:0071038	nuclear polyadenylation-dependent tRNA c...	6	1	0.74	0.14772
269	GO:0046173	polyol biosynthetic process	20	5	2.48	0.14824
270	GO:0006101	citrate metabolic process	24	9	2.98	0.14855
271	GO:0044257	cellular protein catabolic process	243	24	30.15	0.14938
272	GO:0046777	protein autophosphorylation	14	0	1.74	0.14984
273	GO:0042770	signal transduction in response to DNA d...	5	1	0.62	0.15440
274	GO:1901136	carbohydrate derivative catabolic proces...	48	16	5.96	0.15503
275	GO:0046131	pyrimidine ribonucleoside metabolic proc...	11	2	1.36	0.15504
276	GO:1902903	regulation of supramolecular fiber organ...	48	6	5.96	0.15561
277	GO:0006520	cellular amino acid metabolic process	150	40	18.61	0.15610
278	GO:0051649	establishment of localization in cell	533	61	66.14	0.15821
279	GO:0070507	regulation of microtubule cytoskeleton o...	20	2	2.48	0.15894
280	GO:0006102	isocitrate metabolic process	5	2	0.62	0.16067
281	GO:0009306	protein secretion	17	3	2.11	0.16097
282	GO:0010817	regulation of hormone levels	6	2	0.74	0.16220
283	GO:0001738	morphogenesis of a polarized epithelium	13	1	1.61	0.16437
284	GO:0006621	protein retention in ER lumen	6	2	0.74	0.16557
285	GO:0046165	alcohol biosynthetic process	35	7	4.34	0.16608
286	GO:0017183	peptidyl-diphthamide biosynthetic proces...	6	0	0.74	0.16626
287	GO:0007017	microtubule-based process	200	30	24.82	0.16657
288	GO:0099531	presynaptic process involved in chemical...	15	1	1.86	0.16701
289	GO:0048609	multicellular organismal reproductive pr...	34	4	4.22	0.16796
290	GO:0006582	melanin metabolic process	9	2	1.12	0.16802
291	GO:0030177	positive regulation of Wnt signaling pat...	11	2	1.36	0.16982
292	GO:1901361	organic cyclic compound catabolic proces...	145	17	17.99	0.17011
293	GO:0055070	copper ion homeostasis	7	2	0.87	0.17058
294	GO:0019439	aromatic compound catabolic process	141	15	17.5	0.17062
295	GO:0046164	alcohol catabolic process	19	3	2.36	0.17094
296	GO:0046365	monosaccharide catabolic process	12	2	1.49	0.17318
297	GO:0002183	cytoplasmic translational initiation	25	2	3.1	0.17337
298	GO:0018195	peptidyl-arginine modification	9	1	1.12	0.17494
299	GO:0042445	hormone metabolic process	5	1	0.62	0.17592
300	GO:0035518	histone H2A monoubiquitination	5	0	0.62	0.17746
301	GO:0044772	mitotic cell cycle phase transition	52	0	6.45	0.17845
302	GO:1901615	organic hydroxy compound metabolic proce...	85	15	10.55	0.17902
303	GO:0008202	steroid metabolic process	22	6	2.73	0.17935
304	GO:0048518	positive regulation of biological proces...	521	29	64.65	0.18086
305	GO:0098662	inorganic cation transmembrane transport	192	35	23.82	0.18134
306	GO:0051049	regulation of transport	85	9	10.55	0.18246
307	GO:0046034	ATP metabolic process	82	37	10.18	0.18268
308	GO:0000959	mitochondrial RNA metabolic process	24	2	2.98	0.18287
309	GO:0007271	synaptic transmission, cholinergic	11	2	1.36	0.18391
310	GO:0030834	regulation of actin filament depolymeriz...	12	2	1.49	0.18604
311	GO:1990778	protein localization to cell periphery	28	1	3.47	0.18611
312	GO:0042176	regulation of protein catabolic process	29	3	3.6	0.18807
313	GO:0006486	protein glycosylation	86	21	10.67	0.18815
314	GO:0072595	maintenance of protein localization in o...	8	3	0.99	0.18846
315	GO:0009100	glycoprotein metabolic process	114	30	14.15	0.18869
316	GO:0071577	zinc II ion transmembrane transport	10	0	1.24	0.18892
317	GO:0006490	oligosaccharide-lipid intermediate biosy...	12	3	1.49	0.18893
318	GO:0032509	endosome transport via multivesicular bo...	18	1	2.23	0.18915
319	GO:0050896	response to stimulus	1204	108	149.4	0.19007
320	GO:0043162	ubiquitin-dependent protein catabolic pr...	7	0	0.87	0.19050
321	GO:0032990	cell part morphogenesis	72	5	8.93	0.19081
322	GO:0006383	transcription from RNA polymerase III pr...	25	1	3.1	0.19149
323	GO:1902533	positive regulation of intracellular sig...	40	3	4.96	0.19325
324	GO:0009967	positive regulation of signal transducti...	69	6	8.56	0.19505
325	GO:0019915	lipid storage	5	1	0.62	0.19593
326	GO:0009152	purine ribonucleotide biosynthetic proce...	64	15	7.94	0.19631
327	GO:0006570	tyrosine metabolic process	8	3	0.99	0.19967
328	GO:0017004	cytochrome complex assembly	23	3	2.85	0.20071
329	GO:0030855	epithelial cell differentiation	6	2	0.74	0.20084
330	GO:0018410	C-terminal protein amino acid modificati...	6	0	0.74	0.20394
331	GO:0008063	Toll signaling pathway	8	4	0.99	0.20520
332	GO:0016075	rRNA catabolic process	14	2	1.74	0.20566
333	GO:0019674	NAD metabolic process	12	0	1.49	0.20598
334	GO:0044242	cellular lipid catabolic process	48	12	5.96	0.20683
335	GO:0016197	endosomal transport	71	5	8.81	0.20688
336	GO:0051209	release of sequestered calcium ion into ...	5	2	0.62	0.20700
337	GO:0030100	regulation of endocytosis	9	1	1.12	0.20999
338	GO:0008592	regulation of Toll signaling pathway	7	3	0.87	0.21010
339	GO:0048519	negative regulation of biological proces...	475	24	58.94	0.21117
340	GO:0032259	methylation	135	9	16.75	0.21371
341	GO:0015698	inorganic anion transport	39	3	4.84	0.21462
342	GO:0071025	RNA surveillance	11	1	1.36	0.21567
343	GO:0019388	galactose catabolic process	9	2	1.12	0.21598
344	GO:0018022	peptidyl-lysine methylation	30	1	3.72	0.21684
345	GO:0042181	ketone biosynthetic process	17	5	2.11	0.21732
346	GO:0006450	regulation of translational fidelity	6	2	0.74	0.21767
347	GO:0006637	acyl-CoA metabolic process	43	12	5.34	0.21797
348	GO:0007600	sensory perception	45	6	5.58	0.21888
349	GO:0006690	icosanoid metabolic process	9	3	1.12	0.21891
350	GO:0006072	glycerol-3-phosphate metabolic process	7	0	0.87	0.21962
351	GO:0006020	inositol metabolic process	5	2	0.62	0.22104
352	GO:0006479	protein methylation	62	2	7.69	0.22112
353	GO:0000491	small nucleolar ribonucleoprotein comple...	8	0	0.99	0.22145
354	GO:0065003	macromolecular complex assembly	384	36	47.65	0.22147
355	GO:0006476	protein deacetylation	16	0	1.99	0.22270
356	GO:0006388	tRNA splicing, via endonucleolytic cleav...	9	0	1.12	0.22357
357	GO:0044773	mitotic DNA damage checkpoint	15	2	1.86	0.22469
358	GO:0043543	protein acylation	71	3	8.81	0.22637
359	GO:0016180	snRNA processing	20	1	2.48	0.22727
360	GO:0007606	sensory perception of chemical stimulus	35	4	4.34	0.22801
361	GO:0032101	regulation of response to external stimu...	10	0	1.24	0.22939
362	GO:0042398	cellular modified amino acid biosyntheti...	12	1	1.49	0.22968
363	GO:0000413	protein peptidyl-prolyl isomerization	24	4	2.98	0.23016
364	GO:0030163	protein catabolic process	257	27	31.89	0.23136
365	GO:0031667	response to nutrient levels	24	1	2.98	0.23189
366	GO:0035437	maintenance of protein localization in e...	7	2	0.87	0.23214
367	GO:0042157	lipoprotein metabolic process	60	3	7.45	0.23247
368	GO:0050906	detection of stimulus involved in sensor...	6	0	0.74	0.23355
369	GO:0006090	pyruvate metabolic process	21	5	2.61	0.23676
370	GO:0031098	stress-activated protein kinase signalin...	23	0	2.85	0.23705
371	GO:0008298	intracellular mRNA localization	7	1	0.87	0.23853
372	GO:0007314	oocyte anterior/posterior axis specifica...	8	0	0.99	0.23860
373	GO:0080134	regulation of response to stress	54	4	6.7	0.23883
374	GO:0006811	ion transport	425	69	52.74	0.23956
375	GO:0009226	nucleotide-sugar biosynthetic process	12	7	1.49	0.24010
376	GO:0019748	secondary metabolic process	10	2	1.24	0.24035
377	GO:0030004	cellular monovalent inorganic cation hom...	19	4	2.36	0.24405
378	GO:0015833	peptide transport	419	48	51.99	0.24409
379	GO:0034976	response to endoplasmic reticulum stress	50	13	6.2	0.24466
380	GO:0007218	neuropeptide signaling pathway	10	1	1.24	0.24510
381	GO:0030198	extracellular matrix organization	22	3	2.73	0.24642
382	GO:0071806	protein transmembrane transport	40	6	4.96	0.24719
383	GO:0046514	ceramide catabolic process	5	2	0.62	0.24821
384	GO:0060828	regulation of canonical Wnt signaling pa...	18	0	2.23	0.24882
385	GO:0050803	regulation of synapse structure or activ...	5	0	0.62	0.24932
386	GO:0043085	positive regulation of catalytic activit...	160	8	19.85	0.24947
387	GO:0019682	glyceraldehyde-3-phosphate metabolic pro...	9	1	1.12	0.25102
388	GO:0000447	endonucleolytic cleavage in ITS1 to sepa...	5	0	0.62	0.25154
389	GO:0006612	protein targeting to membrane	32	8	3.97	0.25301
390	GO:0007601	visual perception	6	2	0.74	0.25396
391	GO:0010033	response to organic substance	154	23	19.11	0.25447
392	GO:0009141	nucleoside triphosphate metabolic proces...	95	38	11.79	0.25464
393	GO:0036159	inner dynein arm assembly	5	1	0.62	0.25772
394	GO:1901292	nucleoside phosphate catabolic process	15	2	1.86	0.25871
395	GO:0006390	transcription from mitochondrial promote...	8	0	0.99	0.25914
396	GO:0046942	carboxylic acid transport	68	7	8.44	0.26021
397	GO:0006633	fatty acid biosynthetic process	45	18	5.58	0.26050
398	GO:0071028	nuclear mRNA surveillance	10	1	1.24	0.26233
399	GO:0043252	sodium-independent organic anion transpo...	5	2	0.62	0.26257
400	GO:0016074	snoRNA metabolic process	10	1	1.24	0.26371
401	GO:0070988	demethylation	11	1	1.36	0.26388
402	GO:0032787	monocarboxylic acid metabolic process	137	42	17	0.26391
403	GO:0061024	membrane organization	113	13	14.02	0.26437
404	GO:0050804	modulation of chemical synaptic transmis...	32	5	3.97	0.26642
405	GO:0033260	nuclear DNA replication	21	0	2.61	0.26694
406	GO:0090329	regulation of DNA-dependent DNA replicat...	10	0	1.24	0.26723
407	GO:0050769	positive regulation of neurogenesis	11	0	1.36	0.26735
408	GO:0009056	catabolic process	703	98	87.23	0.26854
409	GO:0006505	GPI anchor metabolic process	29	2	3.6	0.27119
410	GO:0019856	pyrimidine nucleobase biosynthetic proce...	5	0	0.62	0.27154
411	GO:0032880	regulation of protein localization	20	5	2.48	0.27217
412	GO:0009057	macromolecule catabolic process	376	39	46.66	0.27256
413	GO:0046031	ADP metabolic process	15	3	1.86	0.27262
414	GO:0050667	homocysteine metabolic process	5	0	0.62	0.27271
415	GO:1901989	positive regulation of cell cycle phase ...	11	0	1.36	0.27296
416	GO:0006836	neurotransmitter transport	28	4	3.47	0.27475
417	GO:2001233	regulation of apoptotic signaling pathwa...	5	1	0.62	0.27536
418	GO:0007276	gamete generation	33	3	4.09	0.27612
419	GO:0006730	one-carbon metabolic process	15	3	1.86	0.27792
420	GO:0018205	peptidyl-lysine modification	97	4	12.04	0.27810
421	GO:0046487	glyoxylate metabolic process	5	2	0.62	0.27892
422	GO:0008064	regulation of actin polymerization or de...	40	5	4.96	0.27996
423	GO:0009110	vitamin biosynthetic process	6	1	0.74	0.28065
424	GO:0046907	intracellular transport	492	55	61.05	0.28090
425	GO:0009948	anterior/posterior axis specification	10	0	1.24	0.28178
426	GO:0031330	negative regulation of cellular cataboli...	8	2	0.99	0.28274
427	GO:0006491	N-glycan processing	8	2	0.99	0.28288
428	GO:0031347	regulation of defense response	20	2	2.48	0.28345
429	GO:0051171	regulation of nitrogen compound metaboli...	1169	56	145.06	0.28443
430	GO:0099536	synaptic signaling	77	9	9.55	0.28491
431	GO:0051656	establishment of organelle localization	65	6	8.07	0.28500
432	GO:0018209	peptidyl-serine modification	38	1	4.72	0.28605
433	GO:0009206	purine ribonucleoside triphosphate biosy...	26	10	3.23	0.28616
434	GO:0080090	regulation of primary metabolic process	1184	56	146.92	0.28809
435	GO:0072384	organelle transport along microtubule	13	1	1.61	0.29066
436	GO:0046940	nucleoside monophosphate phosphorylation	7	0	0.87	0.29093
437	GO:0001731	formation of translation preinitiation c...	10	1	1.24	0.29123
438	GO:0006777	Mo-molybdopterin cofactor biosynthetic p...	7	0	0.87	0.29124
439	GO:0050658	RNA transport	58	2	7.2	0.29454
440	GO:0097250	mitochondrial respiratory chain supercom...	5	0	0.62	0.29649
441	GO:0046339	diacylglycerol metabolic process	6	0	0.74	0.29775
442	GO:0006541	glutamine metabolic process	13	4	1.61	0.29780
443	GO:0043066	negative regulation of apoptotic process	19	1	2.36	0.29900
444	GO:0090407	organophosphate biosynthetic process	189	22	23.45	0.29939
445	GO:0072593	reactive oxygen species metabolic proces...	16	2	1.99	0.30012
446	GO:0032874	positive regulation of stress-activated ...	7	0	0.87	0.30045
447	GO:0006576	cellular biogenic amine metabolic proces...	13	4	1.61	0.30218
448	GO:0015695	organic cation transport	5	2	0.62	0.30270
449	GO:0045333	cellular respiration	73	34	9.06	0.30300
450	GO:0018904	ether metabolic process	7	1	0.87	0.30301
451	GO:0008104	protein localization	502	59	62.29	0.30350
452	GO:0032386	regulation of intracellular transport	20	3	2.48	0.30408
453	GO:0006464	cellular protein modification process	997	71	123.71	0.30486
454	GO:0001101	response to acid chemical	11	0	1.36	0.30547
455	GO:0046434	organophosphate catabolic process	33	6	4.09	0.30661
456	GO:0006096	glycolytic process	13	3	1.61	0.30721
457	GO:0055085	transmembrane transport	531	87	65.89	0.30723
458	GO:0033108	mitochondrial respiratory chain complex ...	40	9	4.96	0.30739
459	GO:0034030	ribonucleoside bisphosphate biosynthetic...	7	1	0.87	0.30745
460	GO:0034033	purine nucleoside bisphosphate biosynthe...	7	1	0.87	0.30745
461	GO:0070085	glycosylation	90	21	11.17	0.30806
462	GO:0000956	nuclear-transcribed mRNA catabolic proce...	59	2	7.32	0.31097
463	GO:0033314	mitotic DNA replication checkpoint	7	0	0.87	0.31161
464	GO:0070838	divalent metal ion transport	56	4	6.95	0.31188
465	GO:0010821	regulation of mitochondrion organization	7	0	0.87	0.31220
466	GO:0023061	signal release	16	1	1.99	0.31241
467	GO:0002253	activation of immune response	13	2	1.61	0.31261
468	GO:0009185	ribonucleoside diphosphate metabolic pro...	17	3	2.11	0.31389
469	GO:0009220	pyrimidine ribonucleotide biosynthetic p...	10	1	1.24	0.31393
470	GO:0046132	pyrimidine ribonucleoside biosynthetic p...	10	1	1.24	0.31393
471	GO:0000079	regulation of cyclin-dependent protein s...	24	2	2.98	0.31433
472	GO:0007015	actin filament organization	61	7	7.57	0.31491
473	GO:0006897	endocytosis	76	4	9.43	0.31505
474	GO:0021556	central nervous system formation	6	2	0.74	0.31567
475	GO:0016310	phosphorylation	453	44	56.21	0.31730
476	GO:1901072	glucosamine-containing compound cataboli...	17	7	2.11	0.31757
477	GO:0006482	protein demethylation	8	0	0.99	0.31874
478	GO:0044275	cellular carbohydrate catabolic process	14	2	1.74	0.31943
479	GO:0034504	protein localization to nucleus	40	2	4.96	0.32003
480	GO:0044237	cellular metabolic process	3825	409	474.63	0.32111
481	GO:0006352	DNA-templated transcription, initiation	58	6	7.2	0.32128
482	GO:0018344	protein geranylgeranylation	6	1	0.74	0.32219
483	GO:0007030	Golgi organization	30	4	3.72	0.32232
484	GO:0032388	positive regulation of intracellular tra...	5	1	0.62	0.32241
485	GO:0097428	protein maturation by iron-sulfur cluste...	7	0	0.87	0.32245
486	GO:0031323	regulation of cellular metabolic process	1196	59	148.41	0.32468
487	GO:0006071	glycerol metabolic process	6	0	0.74	0.32699
488	GO:0009108	coenzyme biosynthetic process	69	14	8.56	0.32745
489	GO:0035249	synaptic transmission, glutamatergic	6	2	0.74	0.32824
490	GO:0030705	cytoskeleton-dependent intracellular tra...	41	8	5.09	0.33005
491	GO:0006413	translational initiation	56	5	6.95	0.33290
492	GO:0043928	exonucleolytic nuclear-transcribed mRNA ...	7	1	0.87	0.33333
493	GO:0051294	establishment of spindle orientation	7	1	0.87	0.33446
494	GO:0048585	negative regulation of response to stimu...	58	2	7.2	0.33460
495	GO:0006754	ATP biosynthetic process	23	9	2.85	0.33522
496	GO:0051668	localization within membrane	10	1	1.24	0.33529
497	GO:0048812	neuron projection morphogenesis	71	4	8.81	0.33694
498	GO:0006107	oxaloacetate metabolic process	6	2	0.74	0.33817
499	GO:0051272	positive regulation of cellular componen...	7	0	0.87	0.33831
500	GO:0045861	negative regulation of proteolysis	41	9	5.09	0.33861
