## Supplementary material for "A confinable female-lethal population suppression system in the malaria vector, *Anopheles gambiae*": TABLE S12

GO.ID	Term	Annotated	Significant	Expected	weight01KS
1	GO:0035556	intracellular signal transduction	316	84	46.37	8.4e-10
2	GO:0007165	signal transduction	740	161	108.6	5.0e-09
3	GO:0006355	regulation of transcription, DNA-templat...	785	155	115.2	1.6e-07
4	GO:0051301	cell division	75	32	11.01	3.5e-07
5	GO:0035335	peptidyl-tyrosine dephosphorylation	30	11	4.4	2.1e-06
6	GO:0006281	DNA repair	174	51	25.54	6.3e-06
7	GO:0006468	protein phosphorylation	307	99	45.05	8.1e-06
8	GO:0018105	peptidyl-serine phosphorylation	35	16	5.14	1.0e-05
9	GO:0032465	regulation of cytokinesis	15	7	2.2	1.1e-05
10	GO:0006270	DNA replication initiation	25	14	3.67	1.2e-05
11	GO:0016043	cellular component organization	1417	265	207.95	3.3e-05
12	GO:0048666	neuron development	97	26	14.24	4.5e-05
13	GO:0000727	double-strand break repair via break-ind...	13	9	1.91	4.8e-05
14	GO:0051179	localization	1396	179	204.87	4.9e-05
15	GO:0007076	mitotic chromosome condensation	9	7	1.32	5.3e-05
16	GO:0006606	protein import into nucleus	37	12	5.43	7.3e-05
17	GO:0045944	positive regulation of transcription fro...	162	39	23.77	0.00013
18	GO:0008360	regulation of cell shape	11	6	1.61	0.00018
19	GO:0006260	DNA replication	90	43	13.21	0.00022
20	GO:0046777	protein autophosphorylation	14	7	2.05	0.00022
21	GO:0006357	regulation of transcription from RNA pol...	531	101	77.93	0.00022
22	GO:0031507	heterochromatin assembly	18	5	2.64	0.00024
23	GO:0006334	nucleosome assembly	32	10	4.7	0.00029
24	GO:0006268	DNA unwinding involved in DNA replicatio...	9	6	1.32	0.00038
25	GO:0006261	DNA-dependent DNA replication	71	31	10.42	0.00041
26	GO:0006397	mRNA processing	203	22	29.79	0.00041
27	GO:0030334	regulation of cell migration	11	3	1.61	0.00046
28	GO:0006897	endocytosis	76	19	11.15	0.00060
29	GO:0016573	histone acetylation	46	15	6.75	0.00061
30	GO:0032956	regulation of actin cytoskeleton organiz...	51	11	7.48	0.00070
31	GO:0044380	protein localization to cytoskeleton	6	5	0.88	0.00072
32	GO:0042127	regulation of cell proliferation	18	6	2.64	0.00075
33	GO:0006511	ubiquitin-dependent protein catabolic pr...	214	28	31.41	0.00087
34	GO:0007088	regulation of mitotic nuclear division	27	13	3.96	0.00095
35	GO:0007094	mitotic spindle assembly checkpoint	10	6	1.47	0.00107
36	GO:0048468	cell development	189	52	27.74	0.00108
37	GO:0007264	small GTPase mediated signal transductio...	89	23	13.06	0.00117
38	GO:0006267	pre-replicative complex assembly involve...	8	6	1.17	0.00122
39	GO:0032147	activation of protein kinase activity	25	9	3.67	0.00123
40	GO:0006338	chromatin remodeling	57	19	8.37	0.00125
41	GO:0080090	regulation of primary metabolic process	1184	239	173.76	0.00129
42	GO:0016584	nucleosome positioning	7	3	1.03	0.00131
43	GO:0032506	cytokinetic process	5	4	0.73	0.00132
44	GO:0009263	deoxyribonucleotide biosynthetic process	6	5	0.88	0.00163
45	GO:0046854	phosphatidylinositol phosphorylation	21	6	3.08	0.00172
46	GO:0030866	cortical actin cytoskeleton organization	11	7	1.61	0.00187
47	GO:0000724	double-strand break repair via homologou...	49	19	7.19	0.00199
48	GO:0002009	morphogenesis of an epithelium	33	5	4.84	0.00203
49	GO:0007423	sensory organ development	7	5	1.03	0.00204
50	GO:0007346	regulation of mitotic cell cycle	78	34	11.45	0.00216
51	GO:0000122	negative regulation of transcription fro...	79	20	11.59	0.00225
52	GO:0040008	regulation of growth	19	7	2.79	0.00228
53	GO:0090068	positive regulation of cell cycle proces...	16	8	2.35	0.00238
54	GO:0048523	negative regulation of cellular process	386	96	56.65	0.00250
55	GO:0000079	regulation of cyclin-dependent protein s...	24	11	3.52	0.00257
56	GO:0033314	mitotic DNA replication checkpoint	7	2	1.03	0.00265
57	GO:0051171	regulation of nitrogen compound metaboli...	1169	236	171.56	0.00272
58	GO:0090263	positive regulation of canonical Wnt sig...	8	4	1.17	0.00287
59	GO:0060255	regulation of macromolecule metabolic pr...	1260	257	184.91	0.00288
60	GO:0090090	negative regulation of canonical Wnt sig...	8	5	1.17	0.00294
61	GO:0006405	RNA export from nucleus	48	11	7.04	0.00298
62	GO:0007062	sister chromatid cohesion	15	6	2.2	0.00309
63	GO:0000723	telomere maintenance	20	7	2.94	0.00309
64	GO:0090307	mitotic spindle assembly	12	7	1.76	0.00312
65	GO:0043547	positive regulation of GTPase activity	64	14	9.39	0.00320
66	GO:0045910	negative regulation of DNA recombination	6	1	0.88	0.00338
67	GO:2000112	regulation of cellular macromolecule bio...	888	176	130.32	0.00341
68	GO:0006406	mRNA export from nucleus	27	6	3.96	0.00382
69	GO:0050793	regulation of developmental process	71	21	10.42	0.00395
70	GO:0000070	mitotic sister chromatid segregation	48	23	7.04	0.00398
71	GO:0051239	regulation of multicellular organismal p...	54	17	7.92	0.00403
72	GO:0007018	microtubule-based movement	82	16	12.03	0.00418
73	GO:0000972	transcription-dependent tethering of RNA...	7	3	1.03	0.00447
74	GO:0009887	animal organ morphogenesis	45	6	6.6	0.00454
75	GO:0070507	regulation of microtubule cytoskeleton o...	20	8	2.94	0.00456
76	GO:1902969	mitotic DNA replication	12	7	1.76	0.00482
77	GO:0051726	regulation of cell cycle	165	63	24.21	0.00500
78	GO:0051054	positive regulation of DNA metabolic pro...	8	4	1.17	0.00503
79	GO:0044772	mitotic cell cycle phase transition	52	22	7.63	0.00542
80	GO:0009653	anatomical structure morphogenesis	231	49	33.9	0.00585
81	GO:0030261	chromosome condensation	17	10	2.49	0.00612
82	GO:0000082	G1/S transition of mitotic cell cycle	7	5	1.03	0.00635
83	GO:0071897	DNA biosynthetic process	21	10	3.08	0.00637
84	GO:0045595	regulation of cell differentiation	41	10	6.02	0.00642
85	GO:1901701	cellular response to oxygen-containing c...	32	8	4.7	0.00662
86	GO:0007179	transforming growth factor beta receptor...	5	2	0.73	0.00686
87	GO:0023052	signaling	805	171	118.14	0.00722
88	GO:0007099	centriole replication	9	4	1.32	0.00724
89	GO:0016973	poly(A)+ mRNA export from nucleus	9	2	1.32	0.00747
90	GO:1903313	positive regulation of mRNA metabolic pr...	7	1	1.03	0.00789
91	GO:0009968	negative regulation of signal transducti...	49	14	7.19	0.00794
92	GO:0050767	regulation of neurogenesis	29	10	4.26	0.00813
93	GO:0035006	melanization defense response	8	5	1.17	0.00816
94	GO:0007019	microtubule depolymerization	7	4	1.03	0.00821
95	GO:0007266	Rho protein signal transduction	13	5	1.91	0.00833
96	GO:0018107	peptidyl-threonine phosphorylation	9	5	1.32	0.00858
97	GO:0071103	DNA conformation change	103	44	15.12	0.00871
98	GO:0031936	negative regulation of chromatin silenci...	5	1	0.73	0.00873
99	GO:0000289	nuclear-transcribed mRNA poly(A) tail sh...	10	3	1.47	0.00887
100	GO:0043666	regulation of phosphoprotein phosphatase...	15	5	2.2	0.00919
101	GO:0071526	semaphorin-plexin signaling pathway	5	1	0.73	0.00961
102	GO:0050770	regulation of axonogenesis	10	4	1.47	0.00966
103	GO:0045132	meiotic chromosome segregation	16	8	2.35	0.01070
104	GO:0031098	stress-activated protein kinase signalin...	23	8	3.38	0.01116
105	GO:0030865	cortical cytoskeleton organization	15	10	2.2	0.01147
106	GO:0007169	transmembrane receptor protein tyrosine ...	37	11	5.43	0.01158
107	GO:0030509	BMP signaling pathway	15	3	2.2	0.01177
108	GO:0046513	ceramide biosynthetic process	13	3	1.91	0.01199
109	GO:0006271	DNA strand elongation involved in DNA re...	16	9	2.35	0.01215
110	GO:0010557	positive regulation of macromolecule bio...	235	53	34.49	0.01234
111	GO:0018108	peptidyl-tyrosine phosphorylation	32	10	4.7	0.01236
112	GO:0048015	phosphatidylinositol-mediated signaling	11	5	1.61	0.01250
113	GO:0006807	nitrogen compound metabolic process	3686	552	540.94	0.01264
114	GO:0048513	animal organ development	101	17	14.82	0.01282
115	GO:0006974	cellular response to DNA damage stimulus	200	57	29.35	0.01308
116	GO:0043406	positive regulation of MAP kinase activi...	12	4	1.76	0.01314
117	GO:0035195	gene silencing by miRNA	13	3	1.91	0.01357
118	GO:0006272	leading strand elongation	5	3	0.73	0.01445
119	GO:0030010	establishment of cell polarity	13	4	1.91	0.01463
120	GO:0034968	histone lysine methylation	25	5	3.67	0.01483
121	GO:1902975	mitotic DNA replication initiation	5	3	0.73	0.01490
122	GO:0010389	regulation of G2/M transition of mitotic...	16	5	2.35	0.01503
123	GO:1901992	positive regulation of mitotic cell cycl...	10	3	1.47	0.01510
124	GO:0080009	mRNA methylation	7	3	1.03	0.01536
125	GO:1905268	negative regulation of chromatin organiz...	8	2	1.17	0.01544
126	GO:0040020	regulation of meiotic nuclear division	5	3	0.73	0.01549
127	GO:2000242	negative regulation of reproductive proc...	5	3	0.73	0.01549
128	GO:0000077	DNA damage checkpoint	24	9	3.52	0.01597
129	GO:0033567	DNA replication, Okazaki fragment proces...	5	2	0.73	0.01609
130	GO:0001558	regulation of cell growth	7	1	1.03	0.01720
131	GO:0031400	negative regulation of protein modificat...	23	7	3.38	0.01756
132	GO:0007154	cell communication	814	171	119.46	0.01814
133	GO:0009791	post-embryonic development	9	3	1.32	0.01857
134	GO:0000281	mitotic cytokinesis	15	6	2.2	0.01859
135	GO:0034312	diol biosynthetic process	8	3	1.17	0.01870
136	GO:2000779	regulation of double-strand break repair	6	3	0.88	0.01891
137	GO:0032508	DNA duplex unwinding	34	16	4.99	0.01907
138	GO:0044271	cellular nitrogen compound biosynthetic ...	1378	215	202.23	0.01920
139	GO:0040011	locomotion	133	27	19.52	0.01963
140	GO:0006611	protein export from nucleus	45	7	6.6	0.01969
141	GO:0006913	nucleocytoplasmic transport	83	19	12.18	0.02178
142	GO:0070932	histone H3 deacetylation	5	3	0.73	0.02191
143	GO:0045003	double-strand break repair via synthesis...	5	0	0.73	0.02228
144	GO:0090100	positive regulation of transmembrane rec...	6	1	0.88	0.02228
145	GO:0000165	MAPK cascade	37	10	5.43	0.02384
146	GO:0034724	DNA replication-independent nucleosome o...	5	3	0.73	0.02527
147	GO:0031110	regulation of microtubule polymerization...	10	3	1.47	0.02538
148	GO:0000209	protein polyubiquitination	48	11	7.04	0.02569
149	GO:0009437	carnitine metabolic process	5	2	0.73	0.02624
150	GO:0045089	positive regulation of innate immune res...	17	4	2.49	0.02628
151	GO:0035194	posttranscriptional gene silencing by RN...	23	7	3.38	0.02657
152	GO:0008284	positive regulation of cell proliferatio...	6	3	0.88	0.02734
153	GO:0042221	response to chemical	287	39	42.12	0.02771
154	GO:0030707	ovarian follicle cell development	5	3	0.73	0.02794
155	GO:0007265	Ras protein signal transduction	58	14	8.51	0.02943
156	GO:0007095	mitotic G2 DNA damage checkpoint	6	2	0.88	0.02991
157	GO:0060395	SMAD protein signal transduction	6	2	0.88	0.03055
158	GO:2001252	positive regulation of chromosome organi...	11	3	1.61	0.03073
159	GO:0043067	regulation of programmed cell death	48	11	7.04	0.03155
160	GO:0046578	regulation of Ras protein signal transdu...	15	4	2.2	0.03267
161	GO:1902531	regulation of intracellular signal trans...	89	20	13.06	0.03276
162	GO:0051656	establishment of organelle localization	65	12	9.54	0.03338
163	GO:0007281	germ cell development	24	8	3.52	0.03399
164	GO:0006221	pyrimidine nucleotide biosynthetic proce...	14	5	2.05	0.03481
165	GO:0043984	histone H4-K16 acetylation	6	2	0.88	0.03589
166	GO:0048856	anatomical structure development	512	103	75.14	0.03642
167	GO:0045892	negative regulation of transcription, DN...	127	31	18.64	0.03694
168	GO:0038083	peptidyl-tyrosine autophosphorylation	6	1	0.88	0.03717
169	GO:0061013	regulation of mRNA catabolic process	13	3	1.91	0.03848
170	GO:0007033	vacuole organization	42	4	6.16	0.03854
171	GO:0043624	cellular protein complex disassembly	35	10	5.14	0.03930
172	GO:0070588	calcium ion transmembrane transport	35	3	5.14	0.03977
173	GO:0035329	hippo signaling	9	4	1.32	0.04014
174	GO:0007131	reciprocal meiotic recombination	16	5	2.35	0.04062
175	GO:0007064	mitotic sister chromatid cohesion	8	3	1.17	0.04085
176	GO:2000147	positive regulation of cell motility	6	1	0.88	0.04155
177	GO:0097164	ammonium ion metabolic process	32	7	4.7	0.04164
178	GO:0071902	positive regulation of protein serine/th...	23	8	3.38	0.04179
179	GO:0006289	nucleotide-excision repair	32	5	4.7	0.04239
180	GO:0022607	cellular component assembly	579	74	84.97	0.04328
181	GO:0010959	regulation of metal ion transport	17	2	2.49	0.04363
182	GO:2001251	negative regulation of chromosome organi...	21	9	3.08	0.04393
183	GO:0006567	threonine catabolic process	5	3	0.73	0.04466
184	GO:0044093	positive regulation of molecular functio...	181	41	26.56	0.04521
185	GO:1903432	regulation of TORC1 signaling	6	2	0.88	0.04628
186	GO:0065004	protein-DNA complex assembly	69	19	10.13	0.04698
187	GO:0006310	DNA recombination	79	28	11.59	0.04718
188	GO:0048024	regulation of mRNA splicing, via spliceo...	33	3	4.84	0.04721
189	GO:0070534	protein K63-linked ubiquitination	7	1	1.03	0.04733
190	GO:0060249	anatomical structure homeostasis	22	9	3.23	0.04739
191	GO:0051641	cellular localization	630	78	92.46	0.04745
192	GO:1903046	meiotic cell cycle process	34	13	4.99	0.04750
193	GO:0031032	actomyosin structure organization	16	6	2.35	0.04792
194	GO:1901987	regulation of cell cycle phase transitio...	45	18	6.6	0.04849
195	GO:0072529	pyrimidine-containing compound catabolic...	7	4	1.03	0.04866
196	GO:0006275	regulation of DNA replication	13	7	1.91	0.05058
197	GO:0070192	chromosome organization involved in meio...	8	2	1.17	0.05228
198	GO:0140029	exocytic process	16	2	2.35	0.05309
199	GO:0006182	cGMP biosynthetic process	9	1	1.32	0.05379
200	GO:0046390	ribose phosphate biosynthetic process	74	9	10.86	0.05395
201	GO:0006164	purine nucleotide biosynthetic process	66	7	9.69	0.05400
202	GO:0007411	axon guidance	50	10	7.34	0.05476
203	GO:0051304	chromosome separation	32	11	4.7	0.05518
204	GO:0045332	phospholipid translocation	6	2	0.88	0.05528
205	GO:0033365	protein localization to organelle	166	24	24.36	0.05607
206	GO:0071310	cellular response to organic substance	120	18	17.61	0.05627
207	GO:0006298	mismatch repair	15	5	2.2	0.05663
208	GO:0046503	glycerolipid catabolic process	7	2	1.03	0.05770
209	GO:0097120	receptor localization to synapse	5	2	0.73	0.05869
210	GO:0034728	nucleosome organization	46	16	6.75	0.05902
211	GO:0000712	resolution of meiotic recombination inte...	8	3	1.17	0.05978
212	GO:0008088	axo-dendritic transport	8	2	1.17	0.05996
213	GO:0051261	protein depolymerization	23	8	3.38	0.06012
214	GO:0007051	spindle organization	37	16	5.43	0.06067
215	GO:0045732	positive regulation of protein catabolic...	20	4	2.94	0.06126
216	GO:0033522	histone H2A ubiquitination	7	2	1.03	0.06147
217	GO:0045786	negative regulation of cell cycle	57	25	8.37	0.06249
218	GO:0043244	regulation of protein complex disassembl...	19	4	2.79	0.06288
219	GO:0006636	unsaturated fatty acid biosynthetic proc...	10	1	1.47	0.06300
220	GO:0001932	regulation of protein phosphorylation	98	34	14.38	0.06326
221	GO:0043405	regulation of MAP kinase activity	16	4	2.35	0.06419
222	GO:0030148	sphingolipid biosynthetic process	31	5	4.55	0.06486
223	GO:0001934	positive regulation of protein phosphory...	57	19	8.37	0.06495
224	GO:0016572	histone phosphorylation	5	3	0.73	0.06553
225	GO:0043154	negative regulation of cysteine-type end...	8	3	1.17	0.06612
226	GO:0032844	regulation of homeostatic process	10	3	1.47	0.06689
227	GO:0048194	Golgi vesicle budding	10	0	1.47	0.06779
228	GO:0051560	mitochondrial calcium ion homeostasis	5	1	0.73	0.06833
229	GO:0007254	JNK cascade	10	4	1.47	0.06836
230	GO:0007283	spermatogenesis	11	0	1.61	0.06902
231	GO:0031935	regulation of chromatin silencing	9	3	1.32	0.07114
232	GO:0008045	motor neuron axon guidance	22	4	3.23	0.07161
233	GO:0010628	positive regulation of gene expression	223	47	32.73	0.07187
234	GO:0033674	positive regulation of kinase activity	55	19	8.07	0.07198
235	GO:0006869	lipid transport	57	12	8.37	0.07200
236	GO:1903508	positive regulation of nucleic acid-temp...	213	50	31.26	0.07226
237	GO:0055088	lipid homeostasis	13	3	1.91	0.07227
238	GO:0072659	protein localization to plasma membrane	24	4	3.52	0.07256
239	GO:0048598	embryonic morphogenesis	9	3	1.32	0.07346
240	GO:0006325	chromatin organization	222	69	32.58	0.07392
241	GO:0006911	phagocytosis, engulfment	5	1	0.73	0.07468
242	GO:0051128	regulation of cellular component organiz...	216	55	31.7	0.07470
243	GO:0035099	hemocyte migration	6	3	0.88	0.07485
244	GO:0060968	regulation of gene silencing	13	3	1.91	0.07562
245	GO:0001578	microtubule bundle formation	18	1	2.64	0.07594
246	GO:0045005	DNA-dependent DNA replication maintenanc...	12	3	1.76	0.07666
247	GO:0051651	maintenance of location in cell	17	0	2.49	0.07717
248	GO:0031573	intra-S DNA damage checkpoint	6	3	0.88	0.07866
249	GO:0034329	cell junction assembly	13	3	1.91	0.07875
250	GO:1902358	sulfate transmembrane transport	8	1	1.17	0.07887
251	GO:1901068	guanosine-containing compound metabolic ...	7	1	1.03	0.07926
252	GO:0000226	microtubule cytoskeleton organization	135	39	19.81	0.07982
253	GO:0006469	negative regulation of protein kinase ac...	13	3	1.91	0.08011
254	GO:0045165	cell fate commitment	28	2	4.11	0.08020
255	GO:0007156	homophilic cell adhesion via plasma memb...	34	6	4.99	0.08032
256	GO:0000466	maturation of 5.8S rRNA from tricistroni...	16	2	2.35	0.08081
257	GO:0050684	regulation of mRNA processing	39	3	5.72	0.08141
258	GO:0000288	nuclear-transcribed mRNA catabolic proce...	28	7	4.11	0.08142
259	GO:0051784	negative regulation of nuclear division	13	8	1.91	0.08167
260	GO:0048478	replication fork protection	5	1	0.73	0.08175
261	GO:0006508	proteolysis	623	70	91.43	0.08209
262	GO:0019692	deoxyribose phosphate metabolic process	5	3	0.73	0.08385
263	GO:0050000	chromosome localization	5	3	0.73	0.08397
264	GO:1901990	regulation of mitotic cell cycle phase t...	41	16	6.02	0.08514
265	GO:0006814	sodium ion transport	37	6	5.43	0.08793
266	GO:0031297	replication fork processing	6	1	0.88	0.08795
267	GO:0051156	glucose 6-phosphate metabolic process	10	1	1.47	0.08845
268	GO:0030182	neuron differentiation	149	33	21.87	0.08939
269	GO:0035235	ionotropic glutamate receptor signaling ...	9	0	1.32	0.09048
270	GO:0032869	cellular response to insulin stimulus	8	4	1.17	0.09085
271	GO:0097035	regulation of membrane lipid distributio...	12	2	1.76	0.09148
272	GO:0006401	RNA catabolic process	87	13	12.77	0.09178
273	GO:0042593	glucose homeostasis	6	3	0.88	0.09236
274	GO:0090287	regulation of cellular response to growt...	11	1	1.61	0.09274
275	GO:1902532	negative regulation of intracellular sig...	17	4	2.49	0.09287
276	GO:1902806	regulation of cell cycle G1/S phase tran...	5	3	0.73	0.09361
277	GO:0008283	cell proliferation	20	6	2.94	0.09378
278	GO:0009617	response to bacterium	14	1	2.05	0.09457
279	GO:0070536	protein K63-linked deubiquitination	6	2	0.88	0.09512
280	GO:0072531	pyrimidine-containing compound transmemb...	9	1	1.32	0.09769
281	GO:1901576	organic substance biosynthetic process	1827	285	268.12	0.09785
282	GO:0008361	regulation of cell size	11	1	1.61	0.09845
283	GO:0009605	response to external stimulus	128	19	18.78	0.09939
284	GO:0051923	sulfation	5	2	0.73	0.10032
285	GO:0009966	regulation of signal transduction	183	43	26.86	0.10083
286	GO:0046856	phosphatidylinositol dephosphorylation	12	2	1.76	0.10094
287	GO:0034976	response to endoplasmic reticulum stress	50	1	7.34	0.10139
288	GO:0046514	ceramide catabolic process	5	1	0.73	0.10147
289	GO:0065008	regulation of biological quality	373	54	54.74	0.10258
290	GO:0007009	plasma membrane organization	9	2	1.32	0.10282
291	GO:0006935	chemotaxis	53	10	7.78	0.10348
292	GO:0043967	histone H4 acetylation	16	4	2.35	0.10352
293	GO:1902115	regulation of organelle assembly	13	5	1.91	0.10365
294	GO:0006563	L-serine metabolic process	5	2	0.73	0.10381
295	GO:0000054	ribosomal subunit export from nucleus	12	1	1.76	0.10495
296	GO:0006635	fatty acid beta-oxidation	22	1	3.23	0.10612
297	GO:0071822	protein complex subunit organization	232	20	34.05	0.10775
298	GO:0008272	sulfate transport	11	3	1.61	0.10988
299	GO:0010906	regulation of glucose metabolic process	5	3	0.73	0.10999
300	GO:0033260	nuclear DNA replication	21	13	3.08	0.11016
301	GO:0090329	regulation of DNA-dependent DNA replicat...	10	4	1.47	0.11133
302	GO:0001667	ameboidal-type cell migration	5	0	0.73	0.11185
303	GO:0009396	folic acid-containing compound biosynthe...	5	1	0.73	0.11264
304	GO:0007010	cytoskeleton organization	250	62	36.69	0.11322
305	GO:0030705	cytoskeleton-dependent intracellular tra...	41	6	6.02	0.11491
306	GO:0006914	autophagy	73	8	10.71	0.11569
307	GO:0035725	sodium ion transmembrane transport	26	3	3.82	0.11605
308	GO:0007032	endosome organization	8	1	1.17	0.11639
309	GO:0060401	cytosolic calcium ion transport	13	1	1.91	0.11695
310	GO:0006596	polyamine biosynthetic process	6	1	0.88	0.11698
311	GO:0016579	protein deubiquitination	39	9	5.72	0.11778
312	GO:0046487	glyoxylate metabolic process	5	0	0.73	0.11791
313	GO:0009314	response to radiation	26	4	3.82	0.11817
314	GO:0014070	response to organic cyclic compound	28	3	4.11	0.11864
315	GO:0010243	response to organonitrogen compound	61	5	8.95	0.11947
316	GO:1901880	negative regulation of protein depolymer...	13	3	1.91	0.11978
317	GO:0006767	water-soluble vitamin metabolic process	8	0	1.17	0.12025
318	GO:1902476	chloride transmembrane transport	21	3	3.08	0.12063
319	GO:0051298	centrosome duplication	13	4	1.91	0.12077
320	GO:0009154	purine ribonucleotide catabolic process	10	4	1.47	0.12082
321	GO:0007166	cell surface receptor signaling pathway	211	38	30.97	0.12187
322	GO:0045184	establishment of protein localization	428	39	62.81	0.12278
323	GO:0007052	mitotic spindle organization	24	11	3.52	0.12292
324	GO:0019367	fatty acid elongation, saturated fatty a...	13	1	1.91	0.12415
325	GO:0034625	fatty acid elongation, monounsaturated f...	13	1	1.91	0.12415
326	GO:0034626	fatty acid elongation, polyunsaturated f...	13	1	1.91	0.12415
327	GO:0051013	microtubule severing	5	3	0.73	0.12456
328	GO:0034470	ncRNA processing	252	10	36.98	0.12500
329	GO:0006378	mRNA polyadenylation	17	2	2.49	0.12536
330	GO:0072329	monocarboxylic acid catabolic process	33	3	4.84	0.12663
331	GO:0044782	cilium organization	87	9	12.77	0.12674
332	GO:0071495	cellular response to endogenous stimulus	67	12	9.83	0.12683
333	GO:0006928	movement of cell or subcellular componen...	172	33	25.24	0.12768
334	GO:0060078	regulation of postsynaptic membrane pote...	13	0	1.91	0.12847
335	GO:0140056	organelle localization by membrane tethe...	30	5	4.4	0.12932
336	GO:0009880	embryonic pattern specification	15	3	2.2	0.13018
337	GO:0006030	chitin metabolic process	48	1	7.04	0.13039
338	GO:0051453	regulation of intracellular pH	14	3	2.05	0.13125
339	GO:1901071	glucosamine-containing compound metaboli...	52	1	7.63	0.13136
340	GO:0010468	regulation of gene expression	1026	192	150.57	0.13212
341	GO:0007167	enzyme linked receptor protein signaling...	65	18	9.54	0.13345
342	GO:1903507	negative regulation of nucleic acid-temp...	136	34	19.96	0.13385
343	GO:0007163	establishment or maintenance of cell pol...	35	11	5.14	0.13455
344	GO:0009952	anterior/posterior pattern specification	23	4	3.38	0.13477
345	GO:0030036	actin cytoskeleton organization	107	22	15.7	0.13514
346	GO:0051262	protein tetramerization	5	1	0.73	0.13632
347	GO:0010951	negative regulation of endopeptidase act...	37	6	5.43	0.13687
348	GO:0050794	regulation of cellular process	2052	421	301.14	0.13703
349	GO:0000018	regulation of DNA recombination	9	2	1.32	0.13714
350	GO:2000021	regulation of ion homeostasis	6	2	0.88	0.13716
351	GO:0051235	maintenance of location	29	3	4.26	0.13717
352	GO:0043087	regulation of GTPase activity	71	16	10.42	0.13761
353	GO:0042594	response to starvation	22	3	3.23	0.13832
354	GO:0051028	mRNA transport	36	8	5.28	0.13915
355	GO:0000076	DNA replication checkpoint	11	3	1.61	0.13926
356	GO:1901607	alpha-amino acid biosynthetic process	38	9	5.58	0.13952
357	GO:0019985	translesion synthesis	7	2	1.03	0.13980
358	GO:0009081	branched-chain amino acid metabolic proc...	10	1	1.47	0.14029
359	GO:0007029	endoplasmic reticulum organization	15	3	2.2	0.14030
360	GO:0043966	histone H3 acetylation	14	4	2.05	0.14050
361	GO:0009130	pyrimidine nucleoside monophosphate bios...	9	4	1.32	0.14157
362	GO:0046173	polyol biosynthetic process	20	7	2.94	0.14235
363	GO:0000278	mitotic cell cycle	183	78	26.86	0.14321
364	GO:0019722	calcium-mediated signaling	11	1	1.61	0.14342
365	GO:0036297	interstrand cross-link repair	9	2	1.32	0.14415
366	GO:0048568	embryonic organ development	9	5	1.32	0.14420
367	GO:0006273	lagging strand elongation	6	3	0.88	0.14491
368	GO:0090630	activation of GTPase activity	21	4	3.08	0.14556
369	GO:0051056	regulation of small GTPase mediated sign...	22	5	3.23	0.14568
370	GO:0035493	SNARE complex assembly	5	0	0.73	0.14639
371	GO:0043101	purine-containing compound salvage	6	1	0.88	0.14765
372	GO:0006188	IMP biosynthetic process	7	1	1.03	0.14765
373	GO:0045597	positive regulation of cell differentiat...	16	3	2.35	0.14791
374	GO:0009166	nucleotide catabolic process	14	6	2.05	0.14862
375	GO:0046500	S-adenosylmethionine metabolic process	6	2	0.88	0.14912
376	GO:0051347	positive regulation of transferase activ...	62	22	9.1	0.14924
377	GO:0051345	positive regulation of hydrolase activit...	84	15	12.33	0.15055
378	GO:0061077	chaperone-mediated protein folding	19	0	2.79	0.15077
379	GO:0006403	RNA localization	66	13	9.69	0.15135
380	GO:0046949	fatty-acyl-CoA biosynthetic process	8	2	1.17	0.15218
381	GO:0046040	IMP metabolic process	8	2	1.17	0.15254
382	GO:0045292	mRNA cis splicing, via spliceosome	19	2	2.79	0.15275
383	GO:0007127	meiosis I	19	6	2.79	0.15311
384	GO:0000731	DNA synthesis involved in DNA repair	8	3	1.17	0.15343
385	GO:0040012	regulation of locomotion	14	4	2.05	0.15478
386	GO:0051270	regulation of cellular component movemen...	18	4	2.64	0.15479
387	GO:1990001	inhibition of cysteine-type endopeptidas...	5	2	0.73	0.15560
388	GO:0016925	protein sumoylation	12	0	1.76	0.15573
389	GO:0000280	nuclear division	85	39	12.47	0.15636
390	GO:0098813	nuclear chromosome segregation	66	31	9.69	0.15675
391	GO:0007417	central nervous system development	20	4	2.94	0.15694
392	GO:0071704	organic substance metabolic process	4156	608	609.92	0.15724
393	GO:0044238	primary metabolic process	3948	582	579.39	0.15725
394	GO:0032870	cellular response to hormone stimulus	35	7	5.14	0.15759
395	GO:0009156	ribonucleoside monophosphate biosyntheti...	45	5	6.6	0.15823
396	GO:0071900	regulation of protein serine/threonine k...	48	19	7.04	0.15897
397	GO:0019222	regulation of metabolic process	1321	266	193.86	0.15912
398	GO:0055082	cellular chemical homeostasis	77	12	11.3	0.15997
399	GO:0043647	inositol phosphate metabolic process	18	6	2.64	0.16087
400	GO:0007020	microtubule nucleation	8	0	1.17	0.16099
401	GO:1901361	organic cyclic compound catabolic proces...	145	24	21.28	0.16118
402	GO:1901566	organonitrogen compound biosynthetic pro...	699	59	102.58	0.16128
403	GO:0043551	regulation of phosphatidylinositol 3-kin...	5	0	0.73	0.16149
404	GO:0033044	regulation of chromosome organization	60	19	8.81	0.16294
405	GO:0051052	regulation of DNA metabolic process	34	15	4.99	0.16314
406	GO:0034453	microtubule anchoring	7	3	1.03	0.16416
407	GO:0050730	regulation of peptidyl-tyrosine phosphor...	5	2	0.73	0.16418
408	GO:0006812	cation transport	250	27	36.69	0.16447
409	GO:0048640	negative regulation of developmental gro...	7	1	1.03	0.16447
410	GO:0009179	purine ribonucleoside diphosphate metabo...	16	3	2.35	0.16541
411	GO:0009167	purine ribonucleoside monophosphate meta...	102	7	14.97	0.16545
412	GO:0009150	purine ribonucleotide metabolic process	135	13	19.81	0.16562
413	GO:0017148	negative regulation of translation	36	7	5.28	0.16627
414	GO:1901991	negative regulation of mitotic cell cycl...	24	10	3.52	0.16687
415	GO:0009148	pyrimidine nucleoside triphosphate biosy...	7	2	1.03	0.16782
416	GO:0032774	RNA biosynthetic process	862	166	126.5	0.16860
417	GO:0072594	establishment of protein localization to...	129	15	18.93	0.16890
418	GO:0046058	cAMP metabolic process	9	3	1.32	0.17011
419	GO:0046328	regulation of JNK cascade	8	3	1.17	0.17122
420	GO:0007275	multicellular organism development	364	74	53.42	0.17250
421	GO:0010390	histone monoubiquitination	6	2	0.88	0.17327
422	GO:0031589	cell-substrate adhesion	19	1	2.79	0.17397
423	GO:0006541	glutamine metabolic process	13	2	1.91	0.17399
424	GO:0032879	regulation of localization	121	25	17.76	0.17467
425	GO:0010608	posttranscriptional regulation of gene e...	107	17	15.7	0.17470
426	GO:0048477	oogenesis	20	7	2.94	0.17551
427	GO:0006259	DNA metabolic process	252	78	36.98	0.17634
428	GO:0043001	Golgi to plasma membrane protein transpo...	8	1	1.17	0.17640
429	GO:0007399	nervous system development	206	43	30.23	0.17661
430	GO:0033045	regulation of sister chromatid segregati...	23	9	3.38	0.17680
431	GO:0032006	regulation of TOR signaling	23	4	3.38	0.17691
432	GO:0042752	regulation of circadian rhythm	7	2	1.03	0.17708
433	GO:1990778	protein localization to cell periphery	28	6	4.11	0.17855
434	GO:0000819	sister chromatid segregation	55	26	8.07	0.17971
435	GO:0044774	mitotic DNA integrity checkpoint	19	8	2.79	0.18024
436	GO:0000737	DNA catabolic process, endonucleolytic	9	1	1.32	0.18167
437	GO:0006874	cellular calcium ion homeostasis	33	6	4.84	0.18214
438	GO:0048812	neuron projection morphogenesis	71	16	10.42	0.18225
439	GO:0045860	positive regulation of protein kinase ac...	37	14	5.43	0.18401
440	GO:0010976	positive regulation of neuron projection...	9	2	1.32	0.18456
441	GO:0019318	hexose metabolic process	42	8	6.16	0.18592
442	GO:0006473	protein acetylation	56	16	8.22	0.18657
443	GO:0070828	heterochromatin organization	19	6	2.79	0.18681
444	GO:0007015	actin filament organization	61	9	8.95	0.18711
445	GO:0032872	regulation of stress-activated MAPK casc...	10	4	1.47	0.18725
446	GO:0071407	cellular response to organic cyclic comp...	26	3	3.82	0.18770
447	GO:0071417	cellular response to organonitrogen comp...	21	5	3.08	0.18773
448	GO:0009067	aspartate family amino acid biosynthetic...	13	1	1.91	0.18813
449	GO:0051307	meiotic chromosome separation	10	4	1.47	0.18848
450	GO:0046068	cGMP metabolic process	11	2	1.61	0.19013
451	GO:0031399	regulation of protein modification proce...	152	47	22.31	0.19083
452	GO:0045842	positive regulation of mitotic metaphase...	7	1	1.03	0.19105
453	GO:0051225	spindle assembly	23	11	3.38	0.19145
454	GO:0009209	pyrimidine ribonucleoside triphosphate b...	6	1	0.88	0.19352
455	GO:0043467	regulation of generation of precursor me...	6	3	0.88	0.19376
456	GO:0006952	defense response	59	12	8.66	0.19409
457	GO:0000381	regulation of alternative mRNA splicing,...	23	3	3.38	0.19500
458	GO:0010769	regulation of cell morphogenesis involve...	13	5	1.91	0.19507
459	GO:0032412	regulation of ion transmembrane transpor...	14	1	2.05	0.19539
460	GO:1904062	regulation of cation transmembrane trans...	14	1	2.05	0.19539
461	GO:0006352	DNA-templated transcription, initiation	58	8	8.51	0.19612
462	GO:0016458	gene silencing	49	13	7.19	0.19660
463	GO:0000187	activation of MAPK activity	5	2	0.73	0.19712
464	GO:0009649	entrainment of circadian clock	6	1	0.88	0.19854
465	GO:0120035	regulation of plasma membrane bounded ce...	24	6	3.52	0.19890
466	GO:0051240	positive regulation of multicellular org...	15	3	2.2	0.19901
467	GO:0016477	cell migration	40	8	5.87	0.19917
468	GO:0009147	pyrimidine nucleoside triphosphate metab...	8	3	1.17	0.19937
469	GO:0006997	nucleus organization	12	2	1.76	0.20125
470	GO:0032007	negative regulation of TOR signaling	8	3	1.17	0.20332
471	GO:0043410	positive regulation of MAPK cascade	22	6	3.23	0.20381
472	GO:0098876	vesicle-mediated transport to the plasma...	16	2	2.35	0.20573
473	GO:0090150	establishment of protein localization to...	54	3	7.92	0.20608
474	GO:0048583	regulation of response to stimulus	223	53	32.73	0.20629
475	GO:0006448	regulation of translational elongation	8	0	1.17	0.20638
476	GO:0007157	heterophilic cell-cell adhesion via plas...	6	0	0.88	0.20863
477	GO:2001257	regulation of cation channel activity	11	0	1.61	0.20904
478	GO:0072350	tricarboxylic acid metabolic process	25	1	3.67	0.21025
479	GO:0051051	negative regulation of transport	6	1	0.88	0.21026
480	GO:0000075	cell cycle checkpoint	45	21	6.6	0.21029
481	GO:0006027	glycosaminoglycan catabolic process	5	1	0.73	0.21095
482	GO:0015748	organophosphate ester transport	27	6	3.96	0.21140
483	GO:0008156	negative regulation of DNA replication	6	2	0.88	0.21178
484	GO:0006637	acyl-CoA metabolic process	43	3	6.31	0.21209
485	GO:0030522	intracellular receptor signaling pathway	8	1	1.17	0.21246
486	GO:0050953	sensory perception of light stimulus	8	0	1.17	0.21311
487	GO:0033047	regulation of mitotic sister chromatid s...	21	8	3.08	0.21344
488	GO:0019221	cytokine-mediated signaling pathway	8	0	1.17	0.21380
489	GO:0045840	positive regulation of mitotic nuclear d...	8	2	1.17	0.21382
490	GO:0051984	positive regulation of chromosome segreg...	8	2	1.17	0.21382
491	GO:0032436	positive regulation of proteasomal ubiqu...	9	2	1.32	0.21468
492	GO:0044773	mitotic DNA damage checkpoint	15	6	2.2	0.21643
493	GO:0045666	positive regulation of neuron differenti...	10	3	1.47	0.21723
494	GO:0016567	protein ubiquitination	176	30	25.83	0.21733
495	GO:0009888	tissue development	65	10	9.54	0.21751
496	GO:0002221	pattern recognition receptor signaling p...	12	2	1.76	0.22014
497	GO:0032101	regulation of response to external stimu...	10	2	1.47	0.22161
498	GO:0048588	developmental cell growth	6	1	0.88	0.22232
499	GO:1901658	glycosyl compound catabolic process	7	3	1.03	0.22235
500	GO:0007268	chemical synaptic transmission	74	6	10.86	0.22238
