## Supplementary material for "A confinable female-lethal population suppression system in the malaria vector, *Anopheles gambiae*": TABLE S13

### Sheet: Sheet1
Table S13. Embryo survival assay shows roughly equal frequencies of each genotype for gFLE(G) and gFLE(I), demonstrating that most female lethality is not occuring before hatching/counting.
Higher ratio of gFLE(J)/+ and gFLE(J)/Cas9 is possibly caused by multiple gFLE insertion sites.
F1 of gFLE(G) X +/Cas9						F1 of gFLE(I) X +/Cas9						F1 of gFLE(J) X +/Cas9
	+/+	Cas9/+	gFLE/+	Cas9/gFLE			+/+	Cas9/+	gFLE/+	Cas9/gFLE			+/+	Cas9/+	gFLE/+	Cas9/gFLE
Replicate 1	160	147	169	129		Replicate 1	110	121	121	102		Replicate 1	91	106	139	140
Replicate 2	166	192	181	159		Replicate 2	172	159	147	139		Replicate 2	247	219	303	244
Total	326	339	350	288		Total	282	280	268	241		Total	338	325	442	384
