## Supplementary material for "A confinable female-lethal population suppression system in the malaria vector, *Anopheles gambiae*": TABLE S14

### Sheet: Cleaned up sheet
Table S14. Larvae survival assay on the F1 generation (offspring of +/gFLE males X Cas9/+ females) demonstrate that most female death occurs during larvaehood.
Early reps did not control for the number of larvae in each tray, while later reps did (n=40). Only reps with n=40 larvae per genotype/tray were plotted in Pub Figure (Fig S7).
gFLE(G)
Replicate 1				Replicate 2				Replicate 3				Replicate 4
Set up 2/14				Set up 3/19				Set up 3/29				Set up 4/4
gFLE/Cas9				gFLE/Cas9				gFLE/Cas9				gFLE/Cas9
	Male	Female			Male	Female			Male	Female			Male	Female
2022-02-21	8	0		2022-03-27	0	0		2022-04-02	0	0		2022-04-11	0	0
2022-02-22	7	0		2022-03-28	0	0		2022-04-03	2	0		2022-04-12	2	0
2022-02-23	1	0		2022-03-29	1	0		2022-04-04	1	0		2022-04-13	2	0
2022-02-24	1	0		2022-03-30	4	0		2022-04-05	0	0		2022-04-14	10	0
2022-02-25	1	0		2022-03-31	4	0		2022-04-06	2	0		2022-04-15	0	0
Total by sex	18	0		2022-04-01	0	0		2022-04-07	1	0		2022-04-16	0	0
Total pupae count	18			Total by sex	9	0		2022-04-08	10	0		2022-04-17	0	0
Total larvae count	40			Total pupae count	9			2022-04-09	3	0		2022-04-18	0	0
% pupae/total larvae	0.45	0		Total larvae count	40			Total by sex	19	0		Total by sex	14	0
				% pupae/total larvae	0.225	0		Total pupae count	19			Total pupae count	14
								Total larvae count	40			Total larvae count	40
								% pupae/total larvae	0.475	0		% pupae/total larvae	0.35	0
Cas9/+				Cas9/+				Cas9/+				Cas9/+
	Male	Female			Male	Female			Male	Female			Male	Female
2022-02-21	9	16		2022-03-27	4	3		2022-04-02	14	9		2022-04-11	0	0
2022-02-22	4	7		2022-03-28	2	0		2022-04-03	6	10		2022-04-12	0	0
2022-02-23	1	1		2022-03-29	17	7		2022-04-04	0	0		2022-04-13	0	0
2022-02-24	0	2		2022-03-30	2	1		2022-04-05	0	0		2022-04-14	2	0
2022-02-25	0	0		2022-03-31	2	1		2022-04-06	0	0		2022-04-15	3	4
Total by sex	14	26		2022-04-01	0	0		2022-04-07	0	0		2022-04-16	6	3
Total pupae count	14			Total by sex	27	12		2022-04-08	0	0		2022-04-17	0	0
Total larvae count	40			Total pupae count	39			2022-04-09	0	0		2022-04-18	0	1
% pupae/total larvae	0.35	0.65		Total larvae count	40			Total by sex	20	19		Total by sex	11	8
				% pupae/total larvae	0.675	0.3		Total pupae count	39			Total pupae count	19
								Total larvae count	40			Total larvae count	40
								% pupae/total larvae	0.5	0.475		% pupae/total larvae	0.275	0.2
gFLE/+				gFLE/+				gFLE/+				gFLE/+
	Male	Female			Male	Female			Male	Female			Male	Female
2022-02-21	0	0		2022-03-27	2	0		2022-04-02	5	0		2022-04-11	0	0
2022-02-22	19	0		2022-03-28	7	0		2022-04-03	14	0		2022-04-12	0	0
2022-02-23	4	0		2022-03-29	2	0		2022-04-04	1	0		2022-04-13	6	0
2022-02-24	1	0		2022-03-30	0	0		2022-04-05	0	0		2022-04-14	6	0
2022-02-25	0	0		2022-03-31	0	0		2022-04-06	0	0		2022-04-15	1	0
Total by sex	24	0		2022-04-01	0	0
Total pupae count	24			Total by sex	11	0		2022-04-07	0	0		2022-04-16	0	0
Total larvae count	40			Total pupae count	11			2022-04-08	0	0		2022-04-17	0	0
% pupae/total larvae	0.6	0		Total larvae count	40			2022-04-09	0	0		2022-04-18	0	0
								Total by sex	20	0		Total by sex	13	0
				% pupae/total larvae	0.275	0		Total pupae count	20			Total pupae count	13
								Total larvae count	40			Total larvae count	40
								% pupae/total larvae	0.5	0		% pupae/total larvae	0.325	0
+/+				+/+				+/+				+/+
	Male	Female			Male	Female			Male	Female			Male	Female
2022-02-21	7	8		2022-03-27	0	0		2022-04-02	1	0		2022-04-11	0	0
2022-02-22	0	0		2022-03-28	0	0		2022-04-03	16	13		2022-04-12	0	0
2022-02-23	4	0		2022-03-29	2	5		2022-04-04	0	1		2022-04-13	0	0
2022-02-24	1	0		2022-03-30	10	9		2022-04-05	0	0		2022-04-14	3	4
2022-02-25	0	0		2022-03-31	2	5		2022-04-06	0	2		2022-04-15	9	5
Total by sex	12	8		2022-04-01	0	0		2022-04-07	1	1		2022-04-16	1	5
Total pupae count	20			Total by sex	14	19		2022-04-08	0	0		2022-04-17	0	0
Total larvae count	40			Total pupae count	33			2022-04-09	0	0		2022-04-18	1	0
% pupae/total larvae	0.3	0.2		Total larvae count	40			2022-04-12	1	0		Total by sex	14	14
				% pupae/total larvae	0.35	0.475		2022-04-08	1	1		Total pupae count	28
								Total by sex	20	18		Total larvae count	40
								Total pupae count	38			% pupae/total larvae	0.35	0.35
								Total larvae count	40
								% pupae/total larvae	0.5	0.45
gFLE(I)
Replicate 1				Replicate 2
Set up 3/19				Set up 3/29
gFLE/Cas9				gFLE/Cas9
	Male	Female			Male	Female						26
2022-03-27	0	0		2022-04-02	0	0
2022-03-28	0	0		2022-04-03	15	0
2022-03-29	0	0		2022-04-04	2	0
2022-03-30	3	0		2022-04-05	0	0
2022-03-31	3	0		2022-04-06	0	0
2022-04-01	0	0		2022-04-07	0	0
Total by sex	6	0		2022-04-08	3	0
Total pupae count	6			2022-04-09	0	0
Total larvae count	40			Total by sex	20	0
% pupae/total larvae	0.15	0		Total pupae count	20
				Total larvae count	40
				% pupae/total larvae	0.5	0
Cas9/+				Cas9/+
	Male	Female			Male	Female
2022-03-27	0	0		2022-04-02	2	2
2022-03-28	0	0		2022-04-03	14	14
2022-03-29	5	3		2022-04-04	0	0
2022-03-30	5	9		2022-04-05	0	0
2022-03-31	2	4		2022-04-06	0	0
2022-04-01	0	0		2022-04-07	1	1
Total by sex	12	16		2022-04-08	0	0
Total pupae count	28			2022-04-09	0	0
Total larvae count	40			Total by sex	17	17
% pupae/total larvae	0.3	0.4		Total pupae count	34
				Total larvae count	40
				% pupae/total larvae	0.425	0.425
gFLE/+				gFLE/+
	Male	Female			Male	Female
2022-03-27	0	0		2022-04-02	0	0
2022-03-28	6	0		2022-04-03	6	0
2022-03-29	9	0		2022-04-04	7	0
2022-03-30	6	0		2022-04-05	0	0
2022-03-31	0	0		2022-04-06	0	0
2022-04-01	0	0		2022-04-07	1	0
Total by sex	21	0		2022-04-08	2	0
Total pupae count	21			2022-04-09	2	0
Total larvae count	40			Total by sex	18	0
% pupae/total larvae	0.525	0		Total pupae count	18
				Total larvae count	40
				% pupae/total larvae	0.45	0
+/+				+/+
	Male	Female			Male	Female
2022-03-27	0	0		2022-04-02	0	0
2022-03-28	1	0		2022-04-03	0	0
2022-03-29	3	4		2022-04-04	0	0
2022-03-30	10	11		2022-04-05	0	0
2022-03-31	5	3		2022-04-06	0	0
2022-04-01	0	0		2022-04-07	2	0
Total by sex	19	18		2022-04-08	6	7
Total pupae count	37			2022-04-09	12	2
Total larvae count	40			Total by sex	20	9
% pupae/total larvae	0.475	0.45		Total pupae count	29
				Total larvae count	40
				% pupae/total larvae	0.5	0.225
gFLE(J)
Replicate 1				Replicate 2				Replicate 3
Set up 2/14				Set up 3/19				Set up 3/29
gFLE/Cas9				gFLE/Cas9				gFLE/Cas9
	Male	Female			Male	Female			Male	Female
2022-03-27	0	0		2022-04-02	6	0		2022-04-02	1	0
2022-03-28	0	0		2022-04-03	9	0		2022-04-03	14	0
2022-03-29	0	0		2022-04-04	0	0		2022-04-04	2	0
2022-03-30	4	0		2022-04-05	1	0		2022-04-05	2	0
2022-03-31	6	0		2022-04-06	1	0		2022-04-06	0	0
2022-04-01	0	0		2022-04-07	0	0		2022-04-07	1	0
Total by Sex	10	0		2022-04-09	0	0		2022-04-09	0	0
Total pupae count	10			Total by sex	17	0		Total by sex	20	0
Total larvae count	45			Total pupae count	17			Total pupae count	20
% pupae/total larvae	0.222222	0		Total larvae count	40			Total larvae count	40
				% pupae/total larvae	0.425	0		% pupae/total larvae	0.5	0
				Cas9/+				Cas9/+
Cas9/+					Male	Female			Male	Female
	Male	Female		2022-04-02	1	1		2022-04-02	9	8
2022-03-27	0	0		2022-04-03	17	13		2022-04-03	13	5
2022-03-28	0	0		2022-04-04	0	0		2022-04-04	1	0
2022-03-29	2	3		2022-04-05	1	0		2022-04-05	0	0
2022-03-30	8	4		2022-04-06	0	1		2022-04-06	0	0
2022-03-31	0	0		2022-04-07	0	0		2022-04-07	0	0
2022-04-01	1	0		2022-04-08	0	0		2022-04-08	0	0
Total by sex	11	7		2022-04-09	0	0		2022-04-09	0	0
Total pupae count	18			Total by sex	19	15		Total by sex	23	13
Total larvae count	40			Total pupae count	34			Total pupae count	36
% pupae/total larvae	0.275	0.175		Total larvae count	40			Total larvae count	40
				% pupae/total larvae	0.475	0.375		% pupae/total larvae	0.575	0.325
				gFLE/+				gFLE/+
gFLE/+					Male	Female			Male	Female
	Male	Female		2022-04-02	4	0		2022-04-02	4	0
2022-03-27	2	0		2022-04-03	9			2022-04-03	9	0
2022-03-28	0	0		2022-04-04	0	0		2022-04-04	1	0
2022-03-29	7	0		2022-04-05	0	0		2022-04-05	0	0
2022-03-30	1	0		2022-04-06	2	0		2022-04-06	0	0
2022-03-31	0	0		2022-04-07	0	0		2022-04-07	0	0
2022-04-01	0	0		2022-04-08	0	0		2022-04-08	0	0
Total by sex	10	0		2022-04-09	0	0		2022-04-09	0	0
Total pupae count	10			Total by sex	15	0		Total by sex	14	0
Total larvae count	40			Total pupae count	15			Total pupae count	14
% pupae/total larvae	0.25	0		Total larvae count	40			Total larvae count	40
				% pupae/total larvae	0.375	0		% pupae/total larvae	0.35	0
				+/+				+/+
+/+					Male	Female			Male	Female
	Male	Female		2022-04-02	0	0		2022-04-02	0	0
2022-03-27	0	1		2022-04-03	8	4		2022-04-03	15	11
2022-03-28	10	5		2022-04-04	1	2		2022-04-04	1	1
2022-03-29	5	6		2022-04-05	1	0		2022-04-05	0	0
2022-03-30	4	3		2022-04-06	1	4		2022-04-06	0	1
2022-03-31	0	0		2022-04-07	2	4		2022-04-07	1	2
2022-04-01	0	0		2022-04-08	1	0		2022-04-08	1	1
Total by sex	19	15		2022-04-09	0	0		2022-04-09	0	0
Total pupae count	34			Total by sex	14	14		Total by sex	18	16
Total larvae count	40			Total pupae count	28			Total pupae count	34
% pupae/total larvae	0.475	0.375		Total larvae count	40			Total larvae count	40
				% pupae/total larvae	0.35	0.35		% pupae/total larvae	0.45	0.4
