## Supplementary material for "A confinable female-lethal population suppression system in the malaria vector, *Anopheles gambiae*": TABLE S15

### Sheet: Sheet1
Table S15. Pupae and adult survival curves show that F1 gFLE/Cas9 males die somewhat faster than their F1 +/+ siblings, but may not affect Ifegenia system fuction because the mating window is fairly short (a week or so).
gFLE(G)
+/+ Siblings: Replicate 1					+/+ Siblings: Replicate 2					+/+ Siblings: Replicate 3					+/+ Total
Date	Pupae	Death	Notes		Date	Pupae	Death	Notes		Date	Pupae	Death	Notes		Date	living mosq	Death
2022-04-08	30	0			2022-04-09	21	0			2022-04-09	29				Day 0	80
2022-04-09	29	1			2022-04-10	19	2	2 dead pupae		2022-04-10	26	3	2 dead pupae, 1 dead adult		Day 1	74	6
2022-04-10	29	0			2022-04-11	19	0			2022-04-11	26	0			Day 2	74	0
2022-04-11	29	0			2022-04-12	19	0			2022-04-12	26	0			Day 3	74	0
2022-04-12	29	0			2022-04-13	19	0			2022-04-13	26	0			Day 4	74	0
2022-04-13	29	0			2022-04-14	19	0			2022-04-14	26	0			Day 5	74	0
2022-04-14	29	0			2022-04-15	19	0			2022-04-15	26	0			Day 6	74	0
2022-04-15	29	0			2022-04-16	19	0			2022-04-16	26	0			Day 7	74	0
2022-04-16	29	0			2022-04-17	19	0			2022-04-17	26	0			Day 8	74	0
2022-04-17	29	0			2022-04-18	19	0			2022-04-18	26	0			Day 9	74	0
2022-04-18	29	0			2022-04-19	19	0			2022-04-19	26	0			Day 10	74	0
2022-04-19	29	0			2022-04-20	19	0			2022-04-20	26	0			Day 11	74	0
2022-04-20	29	0			2022-04-21	19	0			2022-04-21	26	0			Day 12	74	0
2022-04-21	29	0			2022-04-22	19	0			2022-04-22	26	0			Day 13	74	0
2022-04-22	29	0			2022-04-23	17	2			2022-04-23	26	0			Day 14	72	2
2022-04-23	29	0			2022-04-24	17	0			2022-04-24	26	0			Day 15	72	0
2022-04-24	29	0			2022-04-25	17	0			2022-04-25	25	1			Day 16	71	1
2022-04-25	29	0			2022-04-26	17	0			2022-04-26	24	1			Day 17	70	1
2022-04-26	29	0			2022-04-27	17	0			2022-04-27	24	0			Day 18	70	0
2022-04-27	29	0			2022-04-28	17	0			2022-04-28	24	0			Day 19	70	0
2022-04-28	29	0			2022-04-29	17	0			2022-04-29	24	0			Day 20	70	0
2022-04-29	29	0			2022-04-30	17	0			2022-04-30	23	1			Day 21	69	1
2022-04-30	29	0			2022-05-01	17	0			2022-05-01	23	0			Day 22	69	0
2022-05-01	29	0			2022-05-02	16	1			2022-05-02	22	1			Day 23	67	2
2022-05-02	27	2			2022-05-03	16	0			2022-05-03	20	2			Day 24	63	4
2022-05-03	26	1			2022-05-04	16	0			2022-05-04	19	1			Day 25	61	2
2022-05-04	26	0			2022-05-05	16	0			2022-05-05	16	3			Day 26	58	3
2022-05-05	24	2			2022-05-06	9	7			2022-05-06	16	0			Day 27	49	9
2022-05-06	24	0			2022-05-07	9	0			2022-05-07	16	0			Day 28	49	0
2022-05-07	23	1			2022-05-08	8	1			2022-05-08	15	1			Day 29	46	3
2022-05-08	23	0			2022-05-09	7	1			2022-05-09	15	0			Day 30	45	1
2022-05-09	23	0			2022-05-10	7	0			2022-05-10	14	1			Day 31	44	1
2022-05-10	23	0			2022-05-11	6	1			2022-05-11	9	5			Day 32	38	6
2022-05-11	19	4			2022-05-12	6	0			2022-05-12	7	2			Day 33	32	6
2022-05-12	18	1			2022-05-13	5	1			2022-05-13	6	1			Day 34	29	3
2022-05-13	18				2022-05-14	5	0			2022-05-14	4	2			Day 35	27	2
2022-05-14	18	0			2022-05-15	2	3			2022-05-15	1	3			Day 36	21	6
2022-05-15	17	1			2022-05-16	2	0			2022-05-16	0	1			Day 37	19	2
2022-05-16	13	4			2022-05-17	2	0			END					Day 38	15	4
2022-05-17	12	1			2022-05-18	2	0								Day 39	14	1
2022-05-18	9	3			2022-05-19	2	0								Day 40	11	3
2022-05-19	8	1			2022-05-20	2	0								Day 41	10	1
2022-05-20	8	0			2022-05-21	2	0								Day 42	10	0
2022-05-21	5	3			2022-05-22	2	0								Day 43	7	3
2022-05-22	5	0			2022-05-23	2	0								Day 44	7	0
2022-05-23	5	0			2022-05-24	2	0								Day 45	7	0
2022-05-24	5	0			2022-05-25	2	0								Day 46	7	0
2022-05-25	4	1			2022-05-26	1	1								Day 47	5	2
2022-05-26	3	1			2022-05-27	1	0								Day 48	4	1
2022-05-27	2	1			2022-05-28	0	1								Day 49	2	2
2022-05-28	1	1			END										Day 50	1	1
2022-05-29	1	0													Day 51	1	0
2022-05-30	0	1													Day 52	0	1
END
gFLE(G)/Cas9: Replicate 1					gFLE(G)/Cas9: Replicate 2					gFLE(G)/Cas9: Replicate 3					Cas9/gRNA Total
Date	Pupae	Death	Notes		Date	Pupae	Death	Notes		Date	Pupae	Death	Notes		Date	Living mosq	Death
2022-04-10	31				2022-04-11	21				2022-04-27	9				Day 0	61
2022-04-11	21	10	yes, this is not a typo. 10 dead pupae.		2022-04-12	11	10	10 pupae dead		2022-04-28	9	0			Day 1	41	20
2022-04-12	21	0			2022-04-13	10	1	1 or 2?		2022-04-29	8	1			Day 2	39	2
2022-04-13	21	0			2022-04-14	10	0			2022-04-30	8	0			Day 3	39	0
2022-04-14	21	0			2022-04-15	10	0			2022-05-01	8	0			Day 4	39	0
2022-04-15	21	0			2022-04-16	9	1	1 adult dead		2022-05-02	8	0			Day 5	38	1
2022-04-16	21	0			2022-04-17	9	0			2022-05-03	8	0			Day 6	38	0
2022-04-17	21	0			2022-04-18	9	0			2022-05-04	8	0			Day 7	38	0
2022-04-18	21	0			2022-04-19	9	0			2022-05-05	8	0			Day 8	38	0
2022-04-19	21	0			2022-04-20	8	1			2022-05-06	8	0			Day 9	37	1
2022-04-20	20	1			2022-04-21	8	0			2022-05-07	8	0			Day 10	36	1
2022-04-21	20	0			2022-04-22	8	0			2022-05-08	8	0			Day 11	36	0
2022-04-22	20	0			2022-04-23	8	0			2022-05-09	8	0			Day 12	36	0
2022-04-23	20	0			2022-04-24	8	0			2022-05-10	8	0			Day 13	36	0
2022-04-24	20	0			2022-04-25	8	0			2022-05-11	7	1			Day 14	35	1
2022-04-25	20	0			2022-04-26	8	0			2022-05-12	7	0			Day 15	35	0
2022-04-26	20	0			2022-04-27	8	0			2022-05-13	7	0			Day 16	35	0
2022-04-27	20	0			2022-04-28	8	0			2022-05-14	7	0			Day 17	35	0
2022-04-28	20	0			2022-04-29	8	0			2022-05-15	7	0			Day 18	35	0
2022-04-29	20	0			2022-04-30	8	0			2022-05-16	7	0			Day 19	35	0
2022-04-30	19	1			2022-05-01	7	1			2022-05-17	7	0			Day 20	33	2
2022-05-01	15	4			2022-05-02	7	0			2022-05-18	7	0			Day 21	29	4
2022-05-02	13	2			2022-05-03	7	0			2022-05-19	7	0			Day 22	27	2
2022-05-03	13	0			2022-05-04	7	0			2022-05-20	6	1			Day 23	26	1
2022-05-04	12	1			2022-05-05	7	0			2022-05-21	5	1			Day 24	24	2
2022-05-05	9	3			2022-05-06	7	0			2022-05-22	5	0			Day 25	21	3
2022-05-06	9	0			2022-05-07	7	0			2022-05-23	5	0			Day 26	21	0
2022-05-07	8	1			2022-05-08	6	1			2022-05-24	3	2			Day 27	17	4
2022-05-08	8	0			2022-05-09	1	5			2022-05-25	3	0			Day 28	12	5
2022-05-09	7	1			2022-05-10	1	0			2022-05-26	2	1			Day 29	10	2
2022-05-10	7	0			2022-05-11	1	0			2022-05-27	2	0			Day 30	10	0
2022-05-11	7	0			2022-05-12	1	0			2022-05-28	2	0			Day 31	10	0
2022-05-12	6	1			2022-05-13	1	0			2022-05-29	2	0			Day 32	9	1
2022-05-13	5	1			2022-05-14	1	0			2022-05-30	2	0			Day 33	8	1
2022-05-14	5	0			2022-05-15	1	0			2022-05-31	2	0			Day 34	8	0
2022-05-15	5	0			2022-05-16	1	0			2022-06-01	2	0			Day 35	8	0
2022-05-16	5	0			2022-05-17	0	1			2022-06-02	2	0			Day 36	7	1
2022-05-17	4	1			END					2022-06-03	2	0			Day 37	6	1
2022-05-18	3	1								2022-06-04	2	0			Day 38	5	1
2022-05-19	3	0								2022-06-05	2	0			Day 39	5	0
2022-05-20	2	1								2022-06-06	2	0			Day 40	4	1
2022-05-21	1	1								2022-06-07	2	0			Day 41	3	1
2022-05-22	0	1								2022-06-08	2	0			Day 42	2	1
END										2022-06-09	1	1			Day 43	1	1
										2022-06-10	1	0			Day 44	1	0
										2022-06-11	1	0			Day 45	1	0
										2022-06-12	1	0			Day 46	1	0
										2022-06-13	1	0			Day 47	1	0
										2022-06-14	1	0			Day 48	1	0
										2022-06-15	1	0			Day 49	1	0
										2022-06-16	1	0			Day 50	1	0
										2022-06-17	1	0			Day 51	1	0
										2022-06-18	0	1			Day 52	0	1
										END
gFLE(J)
+/+ Siblings: Replicate 1					+/+ Siblings: Replicate 2					+/+ Siblings: Replicate 3					+/+ Siblings: Replicate 4					+/+ Total
Date	Pupae	Death	Notes		Date	Pupae	Death	Notes		Date	Pupae	Death	Notes		Date	Pupae	Death	Notes		Date	living mosq	Death
2022-04-05	22	0			2022-04-06	15	0			2022-04-07	26				2022-04-11	49				Day 0	112	0
2022-04-06	22	0			2022-04-07	15	0			2022-04-08	24	2	2dead pupae		2022-04-12	45	4	4 dead pupae		Day 1	106	6
2022-04-07	22	0			2022-04-08	15	0			2022-04-09	24	0			2022-04-13	45	0			Day 2	106	0
2022-04-08	22	0			2022-04-09	15	0			2022-04-10	23	1			2022-04-14	45	0			Day 3	105	1
2022-04-09	22	0			2022-04-10	15	0			2022-04-11	23	0			2022-04-15	45	0			Day 4	105	0
2022-04-10	22	0			2022-04-11	14	1			2022-04-12	23	0			2022-04-16	45	0			Day 5	104	1
2022-04-11	22	0			2022-04-12	14	0			2022-04-13	23	0			2022-04-17	45	0			Day 6	104	0
2022-04-12	22	0			2022-04-13	14	0			2022-04-14	23	0			2022-04-18	45	0			Day 7	104	0
2022-04-13	22	0			2022-04-14	14	0			2022-04-15	23	0			2022-04-19	45	0			Day 8	104	0
2022-04-14	22	0			2022-04-15	14	0			2022-04-16	23	0			2022-04-20	45	0			Day 9	104	0
2022-04-15	22	0			2022-04-16	14	0			2022-04-17	23	0			2022-04-21	44	1			Day 10	103	1
2022-04-16	22	0			2022-04-17	14	0			2022-04-18	23	0			2022-04-22	44	0			Day 11	103	0
2022-04-17	21	1			2022-04-18	14	0			2022-04-19	23	0			2022-04-23	44	0			Day 12	102	1
2022-04-18	21	0			2022-04-19	14	0			2022-04-20	23	0			2022-04-24	44	0			Day 13	102	0
2022-04-19	21	0			2022-04-20	14	0			2022-04-21	23	0			2022-04-25	44	0			Day 14	102	0
2022-04-20	21	0			2022-04-21	14	0			2022-04-22	23	0			2022-04-26	43	1			Day 15	101	1
2022-04-21	21	0			2022-04-22	14	0			2022-04-23	23	0			2022-04-27	43	0			Day 16	101	0
2022-04-22	21	0			2022-04-23	13	1			2022-04-24	22	1			2022-04-28	43	0			Day 17	99	2
2022-04-23	21	0			2022-04-24	13	0			2022-04-25	21	1			2022-04-29	43	0			Day 18	98	1
2022-04-24	21	0			2022-04-25	11	2			2022-04-26	21	0			2022-04-30	42	1			Day 19	95	3
2022-04-25	21	0			2022-04-26	11	0			2022-04-27	21	0			2022-05-01	41	1			Day 20	94	1
2022-04-26	21	0			2022-04-27	8	3			2022-04-28	20	1			2022-05-02	40	1			Day 21	89	5
2022-04-27	17	4			2022-04-28	6	2			2022-04-29	20	0			2022-05-03	40	0			Day 22	83	6
2022-04-28	17	0			2022-04-29	6	0			2022-04-30	20	0			2022-05-04	40	0			Day 23	83	0
2022-04-29	17	0			2022-04-30	6	0			2022-05-01	20	0			2022-05-05	39	1			Day 24	82	1
2022-04-30	15	2			2022-05-01	6	0			2022-05-02	20	0			2022-05-06	38	1			Day 25	79	3
2022-05-01	14	1			2022-05-02	6	0			2022-05-03	15	5			2022-05-07	37	1			Day 26	72	7
2022-05-02	13	1			2022-05-03	5	1			2022-05-04	9	6			2022-05-08	35	2			Day 27	62	10
2022-05-03	8	5			2022-05-04	5	0			2022-05-05	2	7			2022-05-09	32	3			Day 28	47	15
2022-05-04	7	1			2022-05-05	4	1			2022-05-06	2	0			2022-05-10	29	3			Day 29	42	5
2022-05-05	4	3			2022-05-06	4	0			2022-05-07	2	0			2022-05-11	27	2			Day 30	37	5
2022-05-06	4	0			2022-05-07	3	1			2022-05-08	2	0			2022-05-12	22	5			Day 31	31	6
2022-05-07	3	1			2022-05-08	2	1			2022-05-09	2	0			2022-05-13	19	3			Day 32	26	5
2022-05-08	3	0			2022-05-09	2	0			2022-05-10	2	0			2022-05-14	15	4			Day 33	22	4
2022-05-09	3	0			2022-05-10	2	0			2022-05-11	2	0			2022-05-15	13	2			Day 34	20	2
2022-05-10	3	0			2022-05-11	1	1			2022-05-12	2	0			2022-05-16	10	3			Day 35	16	4
2022-05-11	2	1			2022-05-12	1	0			2022-05-13	2	0			2022-05-17	9	1			Day 36	14	2
2022-05-12	2	0			2022-05-13	1	0			2022-05-14	2	0			2022-05-18	9	0			Day 37	14	0
2022-05-13	2	0			2022-05-14	1	0			2022-05-15	2	0			2022-05-19	7	2			Day 38	12	2
2022-05-14	2	0			2022-05-15	1	0			2022-05-16	1	1			2022-05-20	7	0			Day 39	11	1
2022-05-15	2	0			2022-05-16	0	1			2022-05-17	1	0			2022-05-21	7	0			Day 40	10	1
2022-05-16	2	0			END					2022-05-18	1	0			2022-05-22	5	2			Day 41	8	2
2022-05-17	2	0								2022-05-19	1	0			2022-05-23	4	1			Day 42	7	1
2022-05-18	2	0								2022-05-20	1	0			2022-05-24	3	1			Day 43	6	1
2022-05-19	2	0								2022-05-21	0	1			2022-05-25	3	0			Day 44	5	1
2022-05-20	2	0								END					2022-05-26	3	0			Day 45	5	0
2022-05-21	2	0													2022-05-27	2	1			Day 46	4	1
2022-05-22	2	0													2022-05-28	2	0			Day 47	4	0
2022-05-23	2	0													2022-05-29	1	1			Day 48	3	1
2022-05-24	2	0													2022-05-30	0	1			Day 49	2	1
2022-05-25	1	1													END					Day 50	1	0
2022-05-26	1	0																		Day 51	1	0
END
gFLE(J)/Cas9: Replicate 1					gFLE(J)/Cas9: Replicate 2					gFLE(J)/Cas9: Replicate 3					gFLE(J)/Cas9: Replicate 4					Cas9/gFLE Total
Date	Pupae	Death	Notes		Date	Pupae	Death	Notes		Date	Pupae	Death	Notes		Date	Pupae	Death	Notes		Date	living mosq	Death
2022-04-06	12	0			2022-04-07	32	0			2022-04-08	21				2022-04-08	25				Day 0	90
2022-04-07	10	2	(1 dead pupae, 1 adult male drowned in pupae cup)		2022-04-08	29	3	(1 drowned adult, 2 dead pupae)		2022-04-09	18	3			2022-04-09	23	2			Day 1	80	10
2022-04-08	10	0			2022-04-09	29	0			2022-04-10	18	0			2022-04-10	23	0			Day 2	80	0
2022-04-09	10	0			2022-04-10	29	0			2022-04-11	18	0			2022-04-11	23	0			Day 3	80	0
2022-04-10	10	0			2022-04-11	29	0			2022-04-12	18	0			2022-04-12	23	0			Day 4	80	0
2022-04-11	10	0			2022-04-12	29	0			2022-04-13	18	0			2022-04-13	23	0			Day 5	80	0
2022-04-12	10	0			2022-04-13	29	0			2022-04-14	18	0			2022-04-14	23	0			Day 6	80	0
2022-04-13	10	0			2022-04-14	29	0			2022-04-15	18	0			2022-04-15	23	0			Day 7	80	0
2022-04-14	10	0			2022-04-15	29	0			2022-04-16	18	0			2022-04-16	23	0			Day 8	80	0
2022-04-15	10	0			2022-04-16	29	0			2022-04-17	17	1			2022-04-17	23	0			Day 9	79	1
2022-04-16	10	0			2022-04-17	29	0			2022-04-18	16	1			2022-04-18	23	0			Day 10	78	1
2022-04-17	10	0			2022-04-18	29	0			2022-04-19	16	0			2022-04-19	23	0			Day 11	78	0
2022-04-18	10	0			2022-04-19	29	0			2022-04-20	16	0			2022-04-20	23	0			Day 12	78	0
2022-04-19	10	0			2022-04-20	29	0			2022-04-21	16	0			2022-04-21	23	0			Day 13	78	0
2022-04-20	10	0			2022-04-21	29	0			2022-04-22	16	0			2022-04-22	23	0			Day 14	78	0
2022-04-21	10	0			2022-04-22	29	0			2022-04-23	16	0			2022-04-23	23	0			Day 15	78	0
2022-04-22	10	0			2022-04-23	29	0			2022-04-24	16	0			2022-04-24	23	0			Day 16	78	0
2022-04-23	9	1			2022-04-24	29	0			2022-04-25	16	0			2022-04-25	23	0			Day 17	77	1
2022-04-24	8	1			2022-04-25	28	1			2022-04-26	16	0			2022-04-26	22	1			Day 18	74	3
2022-04-25	6	2			2022-04-26	28	0			2022-04-27	16	0			2022-04-27	22	0			Day 19	72	2
2022-04-26	6	0			2022-04-27	27	1			2022-04-28	16	0			2022-04-28	22	0			Day 20	71	1
2022-04-27	6	0			2022-04-28	25	2			2022-04-29	16	0			2022-04-29	20	2			Day 21	67	4
2022-04-28	5	1			2022-04-29	25	0			2022-04-30	16	0			2022-04-30	20	0			Day 22	66	1
2022-04-29	4	1			2022-04-30	23	2			2022-05-01	12	4			2022-05-01	16	4			Day 23	55	11
2022-04-30	4	0			2022-05-01	22	1			2022-05-02	12	0			2022-05-02	16	0			Day 24	54	1
2022-05-01	2	2			2022-05-02	22	0			2022-05-03	12	0			2022-05-03	15	1			Day 25	51	3
2022-05-02	2	0			2022-05-03	22	0			2022-05-04	12	0			2022-05-04	15	0			Day 26	51	0
2022-05-03	0	2			2022-05-04	21	1			2022-05-05	12	0			2022-05-05	14	1			Day 27	47	4
Official END					2022-05-05	21	0			2022-05-06	12	0			2022-05-06	9	5			Day 28	42	5
					2022-05-06	21	0			2022-05-07	10	2			2022-05-07	6	3			Day 29	37	5
					2022-05-07	21	0			2022-05-08	6	4			2022-05-08	5	1			Day 30	32	5
					2022-05-08	20	1			2022-05-09	5	1			2022-05-09	3	2			Day 31	28	4
					2022-05-09	19	1			2022-05-10	5	0			2022-05-10	2	1			Day 32	26	2
					2022-05-10	19	0			2022-05-11	5	0			2022-05-11	2	0			Day 33	26	0
					2022-05-11	19	0			2022-05-12	1	4			2022-05-12	2	0			Day 34	22	4
					2022-05-12	19	0			2022-05-13	1	0			2022-05-13	2	0			Day 35	22	0
					2022-05-13	19	0			2022-05-14	0	1			2022-05-14	2	0			Day 36	21	1
					2022-05-14	17	2			Official END					2022-05-15	2	0			Day 37	19	2
					2022-05-15	16	1								2022-05-16	2	0			Day 38	18	1
					2022-05-16	14	2								2022-05-17	2	0			Day 39	16	2
					2022-05-17	14	0								2022-05-18	2	0			Day 40	16	0
					2022-05-18	13	1								2022-05-19	1	1			Day 41	14	2
					2022-05-19	11	2								Official END					Day 42	11	2
					2022-05-20	10	1													Day 43	10	1
					2022-05-21	10	0													Day 44	10	0
					2022-05-22	10	0													Day 45	10	0
					2022-05-23	9	1													Day 46	9	1
					2022-05-24	9	0													Day 47	9	0
					2022-05-25	8	1													Day 48	8	1
					2022-05-26	8	0													Day 49	8	0
					2022-05-27	7	1													Day 50	7	1
					2022-05-28	7	0													Day 51	7	0
					Official END
