## Supplementary material for "A confinable female-lethal population suppression system in the malaria vector, *Anopheles gambiae*": TABLE S16

### Sheet: Sheet1
Table S16. Ifegenia males are fertile, with varying percent fertility.
gFLE(G)/Cas9: Replicate 1			gFLE(I)/Cas9: Replicate 1			gFLE(J)/Cas9: Replicate 1			gFLE(J)/Cas9: Replicate 2
Total eggs	1792		Total eggs	2790		Total eggs	684		Total eggs	464
Total Larvae	1518		Total Larvae	1846		Total Larvae	339		Total Larvae	397
% Hatched	0.847098		% Hatched	0.661649		% Hatched	0.495614		% Hatched	0.855603
