## Supplementary material for "A confinable female-lethal population suppression system in the malaria vector, *Anopheles gambiae*": TABLE S17

### Sheet: Sheet1
Table S17. Sex-genotype counts from gFLE(G)/gFLE(G) males X Cas9/Cas9 females.
Small homozygous cross
2022-05-18		2022-05-19		2022-05-20
Female	Male	Female	Male	Female	Male	Total males
0	28	0	11	0	27	66
Isofemale Cups Experiment
Isofemale Cup	2022-06-27		2022-06-28		2022-06-29		2022-06-30		2022-07-01
	Female	Male	Female	Male	Female	Male	Female	Male	Female	Male	Total Males
1	0	15	0	2	0	1	0	1	0	0	19
2	0	38	0	6	0	2	0	0	0	0	46
3	0	25	0	9	0	4	0	2	0	0	40
4	0	11	0	1	0	3	0	0	0	0	15
5	0	14	0	11	0	4	0	1	0	0	30
6	0	3	0	0	0	2	0	0	0	1	6
7	0	1	0	0	0	4	0	2	0	0	7
8	0	10	0	5	0	1	0	1	0	0	17
9	0	2	0	4	0	7	0	0	0	0	13
10	0	1	0	31	0	8	0	2	0	0	42
11	0	4	0	7	0	0	0	0	0	0	11
12	0	1	0	0	0	22	0	20	0	2	45
13	0	25	0	12	0	9	0	1	0	0	47
14	0	11	1*	1	0	1	0	0	0	0	13
*PCR showed this phenotypic female had a Y chromosome											351
