## Supplementary material for "A confinable female-lethal population suppression system in the malaria vector, *Anopheles gambiae*": TABLE S18

### Sheet: Sheet1
Table S18. Sex-genotype ratios of the F2 generation (offspring of F1 gFLE/Cas9 males x WT females) show that female-killing persists for multiple generations.
One 'replicate' is a single brood of 'siblings' that pupated together over the course of a week. These replicates are grouped by blue/white rows.
ggFLE(G)
Date Collected	+/+ male	+/+ female	+/Cas9 male	+/Cas9 female	+/gFLE male	+/gFLE female	gFLE/Cas9 male	gFLE/Cas9 female	Total
2022-04-17	1	0	0	1	0	0	0	0	2
2022-04-18	37	22	29	11	17	6	14	0	136
2022-04-19	18	13	23	20	11	9	6	0	100
2022-04-20	21	27	24	22	4	11	8	0	117
2022-04-21	18	18	15	21	20	12	9	0	113
2022-04-22	4	5	5	4	4	4	0	0	26
2022-04-26	0	0	0	0	0	0	0	0	0
2022-04-27	9	2	3	3	4	3	4	0	28
2022-04-28	62	41	53	62	62	60	29	0	369
2022-04-29	28	38	39	49	25	25	17	0	221
Total	198	166	191	193	147	130	87	0	1112
% Population	0.178058	0.149281	0.171763	0.173561	0.132194	0.116906	0.0782374	0	1
% Population	0.327338		0.345324		0.249101		0.0782374		1
ggFLE(I)
Date Collected	+/+ male	+/+ female	+/Cas9 male	+/Cas9 female	+/gFLE male	+/gFLE female	gFLE/Cas9 male	gFLE/Cas9 female	Total
2022-05-02	1	0	0	0		0	0	0	1
2022-05-03	5	6	5	7	3	6	0	0	32
2022-05-04	11	17	25	14	34	21	27	0	149
2022-05-05	51	42	63	46	24	37	18	1	282
2022-05-06	29	41	35	27	12	15	11	4	174
Total	97	106	128	94	73	79	56	5	638
% Population	0.152038	0.166144	0.200627	0.147335	0.11442	0.123824	0.0877743	0.00783699	1
% Population	0.318182		0.347962		0.238245		0.0956113		1
ggFLE(J)
Date Collected	+/+ male	+/+ female	+/Cas9 male	+/Cas9 female	+/gFLE male	+/gFLE female	gFLE/Cas9 male	gFLE/Cas9 female	Total
2022-04-19	3	2	6	1	2	0	3	0	17
2022-04-20	9	8	8	7	9	2	6	0	49
2022-04-21	15	24	22	12	20	13	9	0	115
2022-04-22	8	8	21	27	14	26	21	0	125
2022-04-26	0	0	0	0	0	0	0	0	0
2022-04-27	16	30	29	9	16	15	9	0	124
2022-04-28	11	15	22	24	17	23	15	1	128
2022-04-29	0	0	1	0	0	0	0	0	1
Total	62	87	109	80	78	79	63	1	559
% Population	0.110912	0.155635	0.194991	0.143113	0.139535	0.141324	0.112701	0.00178891	1
% Population	0.266547		0.338104		0.280859		0.11449		1
