## Supplementary material for "A confinable female-lethal population suppression system in the malaria vector, *Anopheles gambiae*": TABLE S19

### Sheet: Sheet1
Table S19. Sex-genotype ratios of the F3 generation (offspring of F2 gFLE/Cas9 males x WT females) show that female-killing persists for multiple generations.
One 'replicate' is a single brood of 'siblings' that pupated together over the course of a week. These replicates are grouped by blue/white rows. Transgenes are inherited at abnormal frequencies, with a bias against +/gFLE and +/Cas9.
gFLE(G)
Date Collected	+/+ male	+/+ female	+/Cas9 male	+/Cas9 female	+/gFLE male	+/gFLE female	gFLE/Cas9 male	gFLE/Cas9 female	Total
2022-05-09	1	0	0	0	0	1	0	0	2
2022-05-10	6	1	3	3	1	1	1	0	16
2022-05-11	75	54	16	14	13	18	44	0	234
2022-05-12	35	79	25	25	15	22	40	0	241
2022-05-13	1	6	1	0	0	0	0	0	8
2022-05-24	0	0	0	0	0	0	1	0	1
2022-05-25	42	23	20	14	12	8	28	0	147
2022-05-26	185	209	81	79	77	69	162	0	862
2022-05-27	90	100	40	42	34	41	63	0	410
2022-05-28	70	60	25	24	23	34	74	0	310
2022-05-29	18	20	7	20	6	11	40	0	122
2022-06-13	0	0	0	0	0	0	0	0	0
2022-06-14	6	2	5	1	0	0	2	0	16
2022-06-15	20	13	7	3	3	1	9	0	56
2022-06-16	70	45	12	24	14	16	48	0	229
2022-06-17	11	4	3	0	0	1	2	0	21
Total	630	616	245	249	198	223	514	0	2675
% Population	0.235514	0.23028	0.0915888	0.0930841	0.0740187	0.0833645	0.19215	0	1
% Population	0.465794		0.184673		0.157383		0.19215		1
gFLE(J)
Date Collected	+/+ male	+/+ female	+/Cas9 male	+/Cas9 female	+/gFLE male	+/gFLE female	gFLE/Cas9 male	gFLE/Cas9 female	Total
2022-05-10	40	27	11	4	8	3	16	0	109
2022-05-11	62	53	35	32	26	15	60	1	284
2022-05-12	65	64	39	38	27	22	37	6	298
2022-05-13	25	29	17	20	19	13	41	3	167
2022-05-14	5	13	8	6	6	7	14	4	63
Total	197	186	110	100	86	60	168	14	921
% Population	0.213898	0.201954	0.119435	0.108578	0.0933768	0.0651466	0.18241	0.0152009	1
% Population	0.415852		0.228013		0.158523		0.197611		1
