## Supplementary material for "A confinable female-lethal population suppression system in the malaria vector, *Anopheles gambiae*": TABLE S20

### Sheet: Sheet1
Table S20. Parameters used in Anopheles gambiae population suppression model.
	Parameter:	Value (range):	Reference:
Ifegenia & pgSIT:	gRNA cleavage frequency per allele	1 (0.9-1)	This paper
	Number of gRNA target sites	2022-01-03	This paper
	Maternal deposition of Cas into embryo	1	This paper
	Viability of females homozygous for any fle-ko mutant allele	0	This paper
	Fertillity of males homozygous for male fertility mutant allele	0	Li et al. (2021)
	Lifespan reduction of transgenic females & males	0	This paper
	Male mating competitiveness of transgenic males	1	This paper
	Number of consecutive weekly releases	24 (1-48)	Kandul et al. (2020)
	Number of pgSIT eggs released per wild adult	350 (0-500)	Kandul et al. (2020)
Mosquito life history:	Egg production per female (per day)	32	Depinay et al. (2004)
	Duration of egg stage (days)	1	Depinay et al. (2004)
	Duration of larval stage (days)	13	Depinay et al. (2004)
	Duration of pupal stage (days)	1	Depinay et al. (2004)
	Daily population growth rate (per day)	1.096	Molineaux & Gramiccia (1980)
	Daily mortality risk of adult stage (per day)	0.15	Molineaux & Gramiccia (1980)
Landscape:	Number of adult mosquitoes	10000	Taylor et al. (2001)
References:
Kandul NP, Liu J, Sánchez HM, Wu SL, Marshall JM, Akbari OS (2019) Transforming insect population control with precision guided sterile males. Nature Communications 10: 84.
Li M, Yang T, Bui M, Gamez S, Wise T, Kandul NP, Liu J, Alcantara L, Lee H, Edula JR, Raban R, Zhan Y, Wang Y, DeBeaubien N, Chan J, Sánchez C. HM, Bennett JB, Antoshechkin I, Montell C, Marshall JM, Akbari OS (2021) Eliminating mosquitoes with precision guided sterile males. Nature Communications 12: 5374.
Depinay JMO, Mbogo CM, Killeen G, Knols B, Beier J, Carlson J, Dushoff J, Billingsley P, Mwambi H, Githure J, Toure AM, McKenzie FE (2004) A simulation model of African Anopheles ecology and population dynamics for the analysis of malaria transmission. Malaria Journal 3: 29.
Molineaux L, Gramiccia G (1980) The Garki Project: Research on the Epidemiology and Control of Malaria in the Sudan Savanna of West Africa. WHO Press, Geneva, Switzerland.
Taylor C, Touré YT, Carnahan J, Norris DE, Dolo G, Traoré SF, Eillo FE, Lanzaro GC (2001) Gene flow among populations of the malaria vector, Anopheles gambiae, in Mali, West Africa. Genetics 157: 743-750.
