## Supplementary material for "A confinable female-lethal population suppression system in the malaria vector, *Anopheles gambiae*": TABLE S21

### Sheet: Sheet1
Table S21. Primers and gBlocks
Cloning and Experimental primers
Primer Name	Sequence	Description	Product length	Target Gene	Reference
1123A.S2	ATTGTGCTACATCGCCGA	control primers for Y chromosome PCR	230bp	S7
1123A.S3	CTAACGCTCCGGCATACACT
1114H.S14	CAAAACGACAGCAGTTCC	PCR primers for Y chromosome	635bp	Y-specifc S23 locus	Krzywinski, Jaroslaw, Deborah R. Nusskern, Marcia K. Kern, and Nora J. Besansky. 2004. “Isolation and Characterization of Y Chromosome Sequences from the African Malaria Mosquito Anopheles Gambiae.” Genetics 166 (3): 1291–1302.
1114H.S15	TAAACCAAGTCCGTCGCT
1154A.S5	CCTCGTGGTGTGCGAAATG	PCR Primers for amplifying Fle to send for Sanger sequencing	952bp	Fle (AGAP013051)	Krzywinska, Elzbieta, Luca Ferretti, Jianwei Li, Jian-Chiuan Li, Chun-Hong Chen, and Jaroslaw Krzywinski. 2021. “Femaleless Controls Sex Determination and Dosage Compensation Pathways in Females of Anopheles Mosquitoes.” Current Biology: CB 31 (5): 1084–91.e4.
1154A.S7	CGGTAATCTTTGGAGGAGTAGTTG
PJET1-2F	CGACTCACTATAGGGAGAGCGGC	Fle sequencing primer	N/A	Fle (AGAP013051)
PJET1-2R	AAGAACATCGATTTTCCATGGCAG	Fle sequencing primer	N/A	Fle (AGAP013051)
1154A.S8	GTTGAACGCTTCGTCGTACG	PCR Primers for amplifying Fle for direct digest knockout frequency experiment	1121bp	Fle (AGAP013051)	Krzywinska, Elzbieta, Luca Ferretti, Jianwei Li, Jian-Chiuan Li, Chun-Hong Chen, and Jaroslaw Krzywinski. 2021. “Femaleless Controls Sex Determination and Dosage Compensation Pathways in Females of Anopheles Mosquitoes.” Current Biology: CB 31 (5): 1084–91.e4.
1154A.S29	CGTGCTGTCACTATAATGTCATCC
Sequencing Primers
Primer Name	Sequence	Plasmid Sequencing Primer
aa7	CACTCAACCCTATCTCGGTCTATTC	1154B
aa8	CCTGGAATAACCAATTTGAAGTGC	1154B
aa9	CAAAACACCATCGAACCACTCC	1154B
aa10	CCTCGAAACATGACCATATATGGTCAC	1154B
aa11	CGTTAAGTGTCGTCTAGAAGCTTC	1114B
aa13	CGACGGTATCGATAAGCTTGATATC	1154B
aa14	CAGGAAACAGCTATGAC	1154B
aa15	CGGTGTGCAGATTAATGACAG	1154B
aa16	CTCACTCAAAGGCGGTAATACG	1154B
aa17	GCTTGTATTGTTCAGTAGCACGC	1154B
aa18	GCTCTGTGTGCTCTCATATCAG	1154B
aa20	GAGAATGGACGACAAGAGCATC	1154B
aa26	CAAAGACCCCAACGAGAAGC	1154B
aa37	CATTCTTTCCATTGCAGCTTACAATGGTGAGCAAGGGCGAGG	1154B
aa41	CTCACACACAAGCACATGC	1154B
aa55	GTCGATTTTTGTGATGCTCGTCAG	1154B
aa59	CTTGCCATCCTATGGAACTGC	1154B
aa66	GCTTACGTTTACTGCTATCTGCACTTC	1154B
aa72	CTTCATCATCTACAGCCACAACG	1154B
aa73	CTTCCAGTCTCTTTCTCATGAAGC	1154B
aa74	GTAAAACGACGGCCAGTGA	1154B
aa76	CAGCTCATTTTTTAACCAATAGGCC	1154B
aa78	GCCGAATAGTACTTCAAAACTCAGG	1154B
aa79	CATCCGGCAATAATTGATGCG	1154B
aa82	GCGATCGCTGTTAAAAGGACAATTAC	1154B
aa83	GTGTTTTATCGGTCTGTATATCGAGG	1154B
aa95/ 1114E.S32	GGTGAAAATATTGTTGATGCGC	1154B
aa106	GTGATGGTCACGGTGCTTTTAC	1154B
aa124	GGAAACAATATGGGCTCTAGC	1154B
aa126	ACATGTGCCAGAGCTGTTTC	1154B
aa127	CAGGTCTCAATCCCCACATATACACTGAAG	1154B
aa151	GGTAATCGATTTTTTCAGTGCAG	1154B
1114A.S8	GTATGCTATACGAAGTTATGGATCCAC	1154B
1114D.C1	CTACACTAGAAGGACAGTATTTGGTATCTGCGCTC	1154B
1154B.S1	GACGGCTCGTTCATCGCTG	1154B
1154B.S2	GTCCTTGATCGAGCGCGTC	1154B
1154B.S3	GCTTTTTTTGCTGACGGCG	1154B
1154B.S4	CGGTGCATTTTTTTCGGTGACTATC	1154B
gBLOCKs used in cloning
gBLOCK	Sequence				Description
Femaleless gBlock_1	ATCCCAAAGAGACGCTTATTATGGCCACATATACACTGAAGCGGTTTGGCTCTTGGTTATTCTAGAAAACTCTGTTTTTGAATTAATCATAGGAAAACTGTTTATTCTTTTTTGATATTTCAACGTATTACAATGAATAGTAACTTTTGATTAAAAAAGAGATGAAGCAATACAAGAAATGTTGAAAAGTTTATGAAACATCACATTAGCGTGAGTTACGGCAGGATCAAAACCTTATAACAGTCACACTCAGGCAAAAAATCCTTCTTGAATATCCTTTATGCATCGCTAGAGCAAGGATTGAAAGCGCAAAGTATATATACAACCTTTTTTCCCCTCGTCCTTGCGACGGCTCGTTCATCGCTGGTTTTAGAGCTAGAAATAGCAAGTTAAAATAAG…				U6 promoter-gRNA7 for plasmid 1154B
Femaleless gBlock_2	ACCGTGGGGGATAGTCACCGAAAAAAATGCACCGACTCGGTGCCACTTTTTCAAGTTGAGTACGGACTAAGCCTTATTCCAACTTGCTATGTTTCCATAGCTCTGGAACTACCAGGCGACGCGCTCGATCAAGGACGAGGGGAAAAAAGGTTGTATATATACTTTGCGCTTTCAATCCTTGCTCTAGCGATGCATAAAGGATATTCAAGAAGGATTTTTTGCCTGAGTGTGACTGTTATAAGGTTTTGATCCTGCCGTAACTCACGCTAATGTGATGTTTCATAAACTTTTCAACATTTCTTGTATTGCTTCATCTCTTTTTTAATCAAAAGTTACTATTCATTGTAATACGTTGAAATATCAAAAAAGAATAAACAGTTTTCCTATGATTAATTCAAA…				U6 promoter-gRNA10 for plasmid 1154B
GFP gBlock	CAAGCTGACCCTGAAGTTCATCTGCACCACCAGCAAGCTGCCCGTGCCCTGGCCCACCCTCGTGACCACCCTGACCTACGGCGTGCAGTGCTTCAGCCGCTACCCCGACCACATGAAGCAGCACGACTTCTTCAAGTCCGCCATGCCCGAAGGCTACGTCCAGGAGCGCACCATCTTCTTCAAGGACGACGGCAACTACAAGACCCGCGCCGAGGTGAAGTTCGAGGGCGACACCCTGGTGAACCGCATCGAGCTGAAGGGCATCGACTTCAAGGAGGACGGCAACATCCTGGGGCACAAGCTGGAGTACAACTACAACAGCCACAACGTCTATATCATGGCCGACAAGCAGAAGAACGGCATCAAGGTGAACTTCAAGATCCGCCACAACATCGAGGA…				GFP sequence for plasmid 1154B
